# Shared Molecular Landscape of Human Brain Structure and Systemic Metabolism

**DOI:** 10.1101/2025.01.12.632645

**Authors:** Dennis van der Meer, Jakub Kopal, Sara E. Stinson, Olav B. Smeland, Alexey A. Shadrin, Julian Fuhrer, Jaroslav Rokicki, Tiril P. Gurholt, Ida E. Sønderby, Ibrahim A. Akkouh, Oleksandr Frei, Kevin S. O’Connell, Lars T. Westlye, Srdjan Djurovic, Anders M. Dale, Ole A. Andreassen

## Abstract

The human brain is metabolically demanding, yet the causal interplay between systemic metabolism and brain morphology remains largely unknown. Applying systematic phenome- and genome-wide analyses of 24,940 UK Biobank participants, integrating 249 NMR-derived plasma metabolic markers with MRI-derived brain morphology, we revealed extensive phenotypic associations, with 236 of 249 metabolites linked to at least one global brain measure, including intracranial volume (192 markers), total surface area (183), and mean cortical thickness (139). Distinct regional brain patterns included frontal, temporal, brainstem, and ventricular structures, and the inflammatory marker glycoprotein acetyls showed the strongest individual association, explaining the most variance in global brain measures. We identified extensive genetic overlap, encompassing genes involved in neurodevelopment and stem cell differentiation. Mendelian randomization revealed significant bidirectional causal effects, with metabolic markers predominantly influencing frontal and temporal brain regions. Single cell sequencing data implicated oligodendrocytes and astrocytes mediating the relationships. These findings highlight extensive links between metabolic processes and brain structure, and provide an atlas for understanding the underlying molecular pathways.
