## Supplementary material for "Shared Molecular Landscape of Human Brain Structure and Systemic Metabolism": ST1

### Sheet: Sheet 1
origName	prettyName	metric	global	lobe
3rd-Ventricle	Third Ventricle	aseg	EstimatedTotalIntraCranialVol
4th-Ventricle	Fourth Ventricle	aseg	EstimatedTotalIntraCranialVol
Brain-Stem	Brainstem	aseg	EstimatedTotalIntraCranialVol
5th-Ventricle	Fifth Ventricle	aseg	EstimatedTotalIntraCranialVol
CC_Posterior	CC Posterior	aseg	EstimatedTotalIntraCranialVol
CC_Mid_Posterior	CC Mid Posterior	aseg	EstimatedTotalIntraCranialVol
CC_Central	CC Central	aseg	EstimatedTotalIntraCranialVol
CC_Mid_Anterior	CC Mid Anterior	aseg	EstimatedTotalIntraCranialVol
CC_Anterior	CC Anterior	aseg	EstimatedTotalIntraCranialVol
EstimatedTotalIntraCranialVol	Intracranial Volume	global
Lateral-Ventricle	Lateral Ventricle	aseg	EstimatedTotalIntraCranialVol
Inf-Lat-Vent	Inferior Lateral Ventricle	aseg	EstimatedTotalIntraCranialVol
Cerebellum-Cortex	Cerebellum Cortex	aseg	EstimatedTotalIntraCranialVol
Thalamus-Proper	Thalamus	aseg	EstimatedTotalIntraCranialVol
Caudate	Caudate	aseg	EstimatedTotalIntraCranialVol
Putamen	Putamen	aseg	EstimatedTotalIntraCranialVol
Pallidum	Pallidum	aseg	EstimatedTotalIntraCranialVol
Hippocampus	Hippocampus	aseg	EstimatedTotalIntraCranialVol
Amygdala	Amygdala	aseg	EstimatedTotalIntraCranialVol
Accumbens-area	Accumbens	aseg	EstimatedTotalIntraCranialVol
VentralDC	Ventral Diencephalon	aseg	EstimatedTotalIntraCranialVol
bankssts_thickness	Banks STS	thickness	MeanThickness_thickness	temporal
caudalanteriorcingulate_thickness	Caudalanteriorcingulate	thickness	MeanThickness_thickness	frontal
caudalmiddlefrontal_thickness	Caudalmiddlefrontal	thickness	MeanThickness_thickness	frontal
cuneus_thickness	Cuneus	thickness	MeanThickness_thickness	occipital
entorhinal_thickness	Entorhinal	thickness	MeanThickness_thickness	temporal
fusiform_thickness	Fusiform	thickness	MeanThickness_thickness	temporal
inferiorparietal_thickness	Inferiorparietal	thickness	MeanThickness_thickness	parietal
inferiortemporal_thickness	Inferiortemporal	thickness	MeanThickness_thickness	temporal
isthmuscingulate_thickness	Isthmuscingulate	thickness	MeanThickness_thickness	parietal
lateraloccipital_thickness	Lateraloccipital	thickness	MeanThickness_thickness	occipital
lateralorbitofrontal_thickness	Lateralorbitofrontal	thickness	MeanThickness_thickness	frontal
lingual_thickness	Lingual	thickness	MeanThickness_thickness	occipital
medialorbitofrontal_thickness	Medialorbitofrontal	thickness	MeanThickness_thickness	frontal
middletemporal_thickness	Middletemporal	thickness	MeanThickness_thickness	temporal
parahippocampal_thickness	Parahippocampal	thickness	MeanThickness_thickness	temporal
paracentral_thickness	Paracentral	thickness	MeanThickness_thickness	frontal
parsopercularis_thickness	Parsopercularis	thickness	MeanThickness_thickness
parsorbitalis_thickness	Parsorbitalis	thickness	MeanThickness_thickness	frontal
parstriangularis_thickness	Parstriangularis	thickness	MeanThickness_thickness	frontal
pericalcarine_thickness	Pericalcarine	thickness	MeanThickness_thickness	occipital
postcentral_thickness	Postcentral	thickness	MeanThickness_thickness	parietal
posteriorcingulate_thickness	Posteriorcingulate	thickness	MeanThickness_thickness	parietal
precentral_thickness	Precentral	thickness	MeanThickness_thickness	frontal
precuneus_thickness	Precuneus	thickness	MeanThickness_thickness	occipital
rostralanteriorcingulate_thickness	Rostralanteriorcingulate	thickness	MeanThickness_thickness	frontal
rostralmiddlefrontal_thickness	Rostralmiddlefrontal	thickness	MeanThickness_thickness	frontal
superiorfrontal_thickness	Superiorfrontal	thickness	MeanThickness_thickness	frontal
superiorparietal_thickness	Superiorparietal	thickness	MeanThickness_thickness	parietal
superiortemporal_thickness	Superiortemporal	thickness	MeanThickness_thickness	temporal
supramarginal_thickness	Supramarginal	thickness	MeanThickness_thickness	parietal
frontalpole_thickness	Frontalpole	thickness	MeanThickness_thickness	frontal
temporalpole_thickness	Temporalpole	thickness	MeanThickness_thickness	temporal
transversetemporal_thickness	Transversetemporal	thickness	MeanThickness_thickness	temporal
insula_thickness	Insula	thickness	MeanThickness_thickness	temporal
MeanThickness_thickness	Mean Thickness	global
bankssts_area	Banks STS	area	WhiteSurfArea_area	temporal
caudalanteriorcingulate_area	Caudalanteriorcingulate	area	WhiteSurfArea_area	frontal
caudalmiddlefrontal_area	Caudalmiddlefrontal	area	WhiteSurfArea_area	frontal
cuneus_area	Cuneus	area	WhiteSurfArea_area	occipital
entorhinal_area	Entorhinal	area	WhiteSurfArea_area	temporal
fusiform_area	Fusiform	area	WhiteSurfArea_area	temporal
inferiorparietal_area	Inferiorparietal	area	WhiteSurfArea_area	parietal
inferiortemporal_area	Inferiortemporal	area	WhiteSurfArea_area	temporal
isthmuscingulate_area	Isthmuscingulate	area	WhiteSurfArea_area	parietal
lateraloccipital_area	Lateraloccipital	area	WhiteSurfArea_area	occipital
lateralorbitofrontal_area	Lateralorbitofrontal	area	WhiteSurfArea_area	frontal
lingual_area	Lingual	area	WhiteSurfArea_area	occipital
medialorbitofrontal_area	Medialorbitofrontal	area	WhiteSurfArea_area	frontal
middletemporal_area	Middletemporal	area	WhiteSurfArea_area	temporal
parahippocampal_area	Parahippocampal	area	WhiteSurfArea_area	temporal
paracentral_area	Paracentral	area	WhiteSurfArea_area	frontal
parsopercularis_area	Parsopercularis	area	WhiteSurfArea_area
parsorbitalis_area	Parsorbitalis	area	WhiteSurfArea_area	frontal
parstriangularis_area	Parstriangularis	area	WhiteSurfArea_area	frontal
pericalcarine_area	Pericalcarine	area	WhiteSurfArea_area	occipital
postcentral_area	Postcentral	area	WhiteSurfArea_area	parietal
posteriorcingulate_area	Posteriorcingulate	area	WhiteSurfArea_area	parietal
precentral_area	Precentral	area	WhiteSurfArea_area	frontal
precuneus_area	Precuneus	area	WhiteSurfArea_area	occipital
rostralanteriorcingulate_area	Rostralanteriorcingulate	area	WhiteSurfArea_area	frontal
rostralmiddlefrontal_area	Rostralmiddlefrontal	area	WhiteSurfArea_area	frontal
superiorfrontal_area	Superiorfrontal	area	WhiteSurfArea_area	frontal
superiorparietal_area	Superiorparietal	area	WhiteSurfArea_area	parietal
superiortemporal_area	Superiortemporal	area	WhiteSurfArea_area	temporal
supramarginal_area	Supramarginal	area	WhiteSurfArea_area	parietal
frontalpole_area	Frontalpole	area	WhiteSurfArea_area	frontal
temporalpole_area	Temporalpole	area	WhiteSurfArea_area	temporal
transversetemporal_area	Transversetemporal	area	WhiteSurfArea_area	temporal
insula_area	Insula	area	WhiteSurfArea_area	temporal
WhiteSurfArea_area	Total Surface Area	global
