## Supplementary material for "Shared Molecular Landscape of Human Brain Structure and Systemic Metabolism": ST2

### Sheet: Sheet 1
fullName	prettyName	nmrName	clinicalMarker	group	groupColor
3-Hydroxybutyrate	3-Hydroxybutyrate	bOHbutyrate	0	Ketone bodies	#E41A1C
Acetate	Acetate	Acetate	0	Ketone bodies	#E41A1C
Acetoacetate	Acetoacetate	Acetoacetate	0	Ketone bodies	#E41A1C
Acetone	Acetone	Acetone	0	Ketone bodies	#E41A1C
Alanine	Alanine	Ala	1	Amino acids	#974661
Albumin	Albumin	Albumin	1	Fluid balance	#4A72A6
Apolipoprotein A1	ApoA1	ApoA1	1	Apolipoproteins	#3E8E93
Apolipoprotein B	ApoB	ApoB	1	Apolipoproteins	#3E8E93
Apolipoprotein B to Apolipoprotein A1 ratio	ApoB/ApoA1	ApoB_by_ApoA1	1	Relative lipoprotein lipid concentrations	#48A462
Average Diameter for HDL Particles	HDL particle size	HDL_size	0	Lipoprotein particle sizes	#5D995D
Average Diameter for LDL Particles	LDL particle size	LDL_size	0	Lipoprotein particle sizes	#5D995D
Average Diameter for VLDL Particles	VLDL particle size	VLDL_size	0	Lipoprotein particle sizes	#5D995D
Cholesterol in Chylomicrons and Extremely Large VLDL	XXL-VLDL-C	XXL_VLDL_C	0	Lipoprotein subclasses	#7E6E85
Cholesterol in IDL	IDL-C	IDL_C	0	Lipoprotein subclasses	#7E6E85
Cholesterol in Large HDL	L-HDL-C	L_HDL_C	0	Lipoprotein subclasses	#7E6E85
Cholesterol in Large LDL	L-LDL-C	L_LDL_C	0	Lipoprotein subclasses	#7E6E85
Cholesterol in Large VLDL	L-VLDL-C	L_VLDL_C	0	Lipoprotein subclasses	#7E6E85
Cholesterol in Medium HDL	M-HDL-C	M_HDL_C	0	Lipoprotein subclasses	#7E6E85
Cholesterol in Medium LDL	M-LDL-C	M_LDL_C	0	Lipoprotein subclasses	#7E6E85
Cholesterol in Medium VLDL	M-VLDL-C	M_VLDL_C	0	Lipoprotein subclasses	#7E6E85
Cholesterol in Small HDL	S-HDL-C	S_HDL_C	0	Lipoprotein subclasses	#7E6E85
Cholesterol in Small LDL	S-LDL-C	S_LDL_C	0	Lipoprotein subclasses	#7E6E85
Cholesterol in Small VLDL	S-VLDL-C	S_VLDL_C	0	Lipoprotein subclasses	#7E6E85
Cholesterol in Very Large HDL	XL-HDL-C	XL_HDL_C	0	Lipoprotein subclasses	#7E6E85
Cholesterol in Very Large VLDL	XL-VLDL-C	XL_VLDL_C	0	Lipoprotein subclasses	#7E6E85
Cholesterol in Very Small VLDL	XS-VLDL-C	XS_VLDL_C	0	Lipoprotein subclasses	#7E6E85
Cholesterol to Total Lipids in Chylomicrons and Extremely Large VLDL percentage	XXL-VLDL-C %	XXL_VLDL_C_pct	0	Relative lipoprotein lipid concentrations	#48A462
Cholesterol to Total Lipids in IDL percentage	IDL-C %	IDL_C_pct	0	Relative lipoprotein lipid concentrations	#48A462
Cholesterol to Total Lipids in Large HDL percentage	L-HDL-C %	L_HDL_C_pct	0	Relative lipoprotein lipid concentrations	#48A462
Cholesterol to Total Lipids in Large LDL percentage	L-LDL-C %	L_LDL_C_pct	0	Relative lipoprotein lipid concentrations	#48A462
Cholesterol to Total Lipids in Large VLDL percentage	L-VLDL-C %	L_VLDL_C_pct	0	Relative lipoprotein lipid concentrations	#48A462
Cholesterol to Total Lipids in Medium HDL percentage	M-HDL-C %	M_HDL_C_pct	0	Relative lipoprotein lipid concentrations	#48A462
Cholesterol to Total Lipids in Medium LDL percentage	M-LDL-C %	M_LDL_C_pct	0	Relative lipoprotein lipid concentrations	#48A462
Cholesterol to Total Lipids in Medium VLDL percentage	M-VLDL-C %	M_VLDL_C_pct	0	Relative lipoprotein lipid concentrations	#48A462
Cholesterol to Total Lipids in Small HDL percentage	S-HDL-C %	S_HDL_C_pct	0	Relative lipoprotein lipid concentrations	#48A462
Cholesterol to Total Lipids in Small LDL percentage	S-LDL-C %	S_LDL_C_pct	0	Relative lipoprotein lipid concentrations	#48A462
Cholesterol to Total Lipids in Small VLDL percentage	S-VLDL-C %	S_VLDL_C_pct	0	Relative lipoprotein lipid concentrations	#48A462
Cholesterol to Total Lipids in Very Large HDL percentage	XL-HDL-C %	XL_HDL_C_pct	0	Relative lipoprotein lipid concentrations	#48A462
Cholesterol to Total Lipids in Very Large VLDL percentage	XL-VLDL-C %	XL_VLDL_C_pct	0	Relative lipoprotein lipid concentrations	#48A462
Cholesterol to Total Lipids in Very Small VLDL percentage	XS-VLDL-C %	XS_VLDL_C_pct	0	Relative lipoprotein lipid concentrations	#48A462
Cholesteryl Esters in Chylomicrons and Extremely Large VLDL	XXL-VLDL-CE	XXL_VLDL_CE	0	Lipoprotein subclasses	#7E6E85
Cholesteryl Esters in HDL	HDL-CE	HDL_CE	0	Cholesteryl esters	#A35390
Cholesteryl Esters in IDL	IDL-CE	IDL_CE	0	Lipoprotein subclasses	#7E6E85
Cholesteryl Esters in LDL	LDL-CE	LDL_CE	0	Cholesteryl esters	#A35390
Cholesteryl Esters in Large HDL	L-HDL-CE	L_HDL_CE	0	Lipoprotein subclasses	#7E6E85
Cholesteryl Esters in Large LDL	L-LDL-CE	L_LDL_CE	0	Lipoprotein subclasses	#7E6E85
Cholesteryl Esters in Large VLDL	L-VLDL-CE	L_VLDL_CE	0	Lipoprotein subclasses	#7E6E85
Cholesteryl Esters in Medium HDL	M-HDL-CE	M_HDL_CE	0	Lipoprotein subclasses	#7E6E85
Cholesteryl Esters in Medium LDL	M-LDL-CE	M_LDL_CE	0	Lipoprotein subclasses	#7E6E85
Cholesteryl Esters in Medium VLDL	M-VLDL-CE	M_VLDL_CE	0	Lipoprotein subclasses	#7E6E85
Cholesteryl Esters in Small HDL	S-HDL-CE	S_HDL_CE	0	Lipoprotein subclasses	#7E6E85
Cholesteryl Esters in Small LDL	S-LDL-CE	S_LDL_CE	0	Lipoprotein subclasses	#7E6E85
Cholesteryl Esters in Small VLDL	S-VLDL-CE	S_VLDL_CE	0	Lipoprotein subclasses	#7E6E85
Cholesteryl Esters in VLDL	VLDL-CE	VLDL_CE	0	Cholesteryl esters	#A35390
Cholesteryl Esters in Very Large HDL	XL-HDL-CE	XL_HDL_CE	0	Lipoprotein subclasses	#7E6E85
Cholesteryl Esters in Very Large VLDL	XL-VLDL-CE	XL_VLDL_CE	0	Lipoprotein subclasses	#7E6E85
Cholesteryl Esters in Very Small VLDL	XS-VLDL-CE	XS_VLDL_CE	0	Lipoprotein subclasses	#7E6E85
Cholesteryl Esters to Total Lipids in Chylomicrons and Extremely Large VLDL percentage	XXL-VLDL-CE %	XXL_VLDL_CE_pct	0	Relative lipoprotein lipid concentrations	#48A462
Cholesteryl Esters to Total Lipids in IDL percentage	IDL-CE %	IDL_CE_pct	0	Relative lipoprotein lipid concentrations	#48A462
Cholesteryl Esters to Total Lipids in Large HDL percentage	L-HDL-CE %	L_HDL_CE_pct	0	Relative lipoprotein lipid concentrations	#48A462
Cholesteryl Esters to Total Lipids in Large LDL percentage	L-LDL-CE %	L_LDL_CE_pct	0	Relative lipoprotein lipid concentrations	#48A462
Cholesteryl Esters to Total Lipids in Large VLDL percentage	L-VLDL-CE %	L_VLDL_CE_pct	0	Relative lipoprotein lipid concentrations	#48A462
Cholesteryl Esters to Total Lipids in Medium HDL percentage	M-HDL-CE %	M_HDL_CE_pct	0	Relative lipoprotein lipid concentrations	#48A462
Cholesteryl Esters to Total Lipids in Medium LDL percentage	M-LDL-CE %	M_LDL_CE_pct	0	Relative lipoprotein lipid concentrations	#48A462
Cholesteryl Esters to Total Lipids in Medium VLDL percentage	M-VLDL-CE %	M_VLDL_CE_pct	0	Relative lipoprotein lipid concentrations	#48A462
Cholesteryl Esters to Total Lipids in Small HDL percentage	S-HDL-CE %	S_HDL_CE_pct	0	Relative lipoprotein lipid concentrations	#48A462
Cholesteryl Esters to Total Lipids in Small LDL percentage	S-LDL-CE %	S_LDL_CE_pct	0	Relative lipoprotein lipid concentrations	#48A462
Cholesteryl Esters to Total Lipids in Small VLDL percentage	S-VLDL-CE %	S_VLDL_CE_pct	0	Relative lipoprotein lipid concentrations	#48A462
Cholesteryl Esters to Total Lipids in Very Large HDL percentage	XL-HDL-CE %	XL_HDL_CE_pct	0	Relative lipoprotein lipid concentrations	#48A462
Cholesteryl Esters to Total Lipids in Very Large VLDL percentage	XL-VLDL-CE %	XL_VLDL_CE_pct	0	Relative lipoprotein lipid concentrations	#48A462
Cholesteryl Esters to Total Lipids in Very Small VLDL percentage	XS-VLDL-CE %	XS_VLDL_CE_pct	0	Relative lipoprotein lipid concentrations	#48A462
Citrate	Citrate	Citrate	0	Glycolysis related metabolites	#D16948
Clinical LDL Cholesterol	Clinical LDL-C	Clinical_LDL_C	1	Cholesterol	#FF7F00
Concentration of Chylomicrons and Extremely Large VLDL Particles	XXL-VLDL-P	XXL_VLDL_P	0	Lipoprotein subclasses	#7E6E85
Concentration of HDL Particles	HDL-P	HDL_P	0	Lipoprotein particle concentrations	#FFB716
Concentration of IDL Particles	IDL-P	IDL_P	0	Lipoprotein subclasses	#7E6E85
Concentration of LDL Particles	LDL-P	LDL_P	0	Lipoprotein particle concentrations	#FFB716
Concentration of Large HDL Particles	L-HDL-P	L_HDL_P	0	Lipoprotein subclasses	#7E6E85
Concentration of Large LDL Particles	L-LDL-P	L_LDL_P	0	Lipoprotein subclasses	#7E6E85
Concentration of Large VLDL Particles	L-VLDL-P	L_VLDL_P	0	Lipoprotein subclasses	#7E6E85
Concentration of Medium HDL Particles	M-HDL-P	M_HDL_P	0	Lipoprotein subclasses	#7E6E85
Concentration of Medium LDL Particles	M-LDL-P	M_LDL_P	0	Lipoprotein subclasses	#7E6E85
Concentration of Medium VLDL Particles	M-VLDL-P	M_VLDL_P	0	Lipoprotein subclasses	#7E6E85
Concentration of Small HDL Particles	S-HDL-P	S_HDL_P	0	Lipoprotein subclasses	#7E6E85
Concentration of Small LDL Particles	S-LDL-P	S_LDL_P	0	Lipoprotein subclasses	#7E6E85
Concentration of Small VLDL Particles	S-VLDL-P	S_VLDL_P	0	Lipoprotein subclasses	#7E6E85
Concentration of VLDL Particles	VLDL-P	VLDL_P	0	Lipoprotein particle concentrations	#FFB716
Concentration of Very Large HDL Particles	XL-HDL-P	XL_HDL_P	0	Lipoprotein subclasses	#7E6E85
Concentration of Very Large VLDL Particles	XL-VLDL-P	XL_VLDL_P	0	Lipoprotein subclasses	#7E6E85
Concentration of Very Small VLDL Particles	XS-VLDL-P	XS_VLDL_P	0	Lipoprotein subclasses	#7E6E85
Creatinine	Creatinine	Creatinine	1	Fluid balance	#4A72A6
Degree of Unsaturation	Unsaturation	Unsaturation	0	Fatty acids	#FFF02D
Docosahexaenoic Acid	DHA	DHA	1	Fatty acids	#FFF02D
Docosahexaenoic Acid to Total Fatty Acids percentage	DHA %	DHA_pct	1	Relative lipoprotein lipid concentrations	#48A462
Free Cholesterol in Chylomicrons and Extremely Large VLDL	XXL-VLDL-FC	XXL_VLDL_FC	0	Lipoprotein subclasses	#7E6E85
Free Cholesterol in HDL	HDL-FC	HDL_FC	0	Free cholesterol	#E1C62F
Free Cholesterol in IDL	IDL-FC	IDL_FC	0	Lipoprotein subclasses	#7E6E85
Free Cholesterol in LDL	LDL-FC	LDL_FC	0	Free cholesterol	#E1C62F
Free Cholesterol in Large HDL	L-HDL-FC	L_HDL_FC	0	Lipoprotein subclasses	#7E6E85
Free Cholesterol in Large LDL	L-LDL-FC	L_LDL_FC	0	Lipoprotein subclasses	#7E6E85
Free Cholesterol in Large VLDL	L-VLDL-FC	L_VLDL_FC	0	Lipoprotein subclasses	#7E6E85
Free Cholesterol in Medium HDL	M-HDL-FC	M_HDL_FC	0	Lipoprotein subclasses	#7E6E85
Free Cholesterol in Medium LDL	M-LDL-FC	M_LDL_FC	0	Lipoprotein subclasses	#7E6E85
Free Cholesterol in Medium VLDL	M-VLDL-FC	M_VLDL_FC	0	Lipoprotein subclasses	#7E6E85
Free Cholesterol in Small HDL	S-HDL-FC	S_HDL_FC	0	Lipoprotein subclasses	#7E6E85
Free Cholesterol in Small LDL	S-LDL-FC	S_LDL_FC	0	Lipoprotein subclasses	#7E6E85
Free Cholesterol in Small VLDL	S-VLDL-FC	S_VLDL_FC	0	Lipoprotein subclasses	#7E6E85
Free Cholesterol in VLDL	VLDL-FC	VLDL_FC	0	Free cholesterol	#E1C62F
Free Cholesterol in Very Large HDL	XL-HDL-FC	XL_HDL_FC	0	Lipoprotein subclasses	#7E6E85
Free Cholesterol in Very Large VLDL	XL-VLDL-FC	XL_VLDL_FC	0	Lipoprotein subclasses	#7E6E85
Free Cholesterol in Very Small VLDL	XS-VLDL-FC	XS_VLDL_FC	0	Lipoprotein subclasses	#7E6E85
Free Cholesterol to Total Lipids in Chylomicrons and Extremely Large VLDL percentage	XXL-VLDL-FC %	XXL_VLDL_FC_pct	0	Relative lipoprotein lipid concentrations	#48A462
Free Cholesterol to Total Lipids in IDL percentage	IDL-FC %	IDL_FC_pct	0	Relative lipoprotein lipid concentrations	#48A462
Free Cholesterol to Total Lipids in Large HDL percentage	L-HDL-FC %	L_HDL_FC_pct	0	Relative lipoprotein lipid concentrations	#48A462
Free Cholesterol to Total Lipids in Large LDL percentage	L-LDL-FC %	L_LDL_FC_pct	0	Relative lipoprotein lipid concentrations	#48A462
Free Cholesterol to Total Lipids in Large VLDL percentage	L-VLDL-FC %	L_VLDL_FC_pct	0	Relative lipoprotein lipid concentrations	#48A462
Free Cholesterol to Total Lipids in Medium HDL percentage	M-HDL-FC %	M_HDL_FC_pct	0	Relative lipoprotein lipid concentrations	#48A462
Free Cholesterol to Total Lipids in Medium LDL percentage	M-LDL-FC %	M_LDL_FC_pct	0	Relative lipoprotein lipid concentrations	#48A462
Free Cholesterol to Total Lipids in Medium VLDL percentage	M-VLDL-FC %	M_VLDL_FC_pct	0	Relative lipoprotein lipid concentrations	#48A462
Free Cholesterol to Total Lipids in Small HDL percentage	S-HDL-FC %	S_HDL_FC_pct	0	Relative lipoprotein lipid concentrations	#48A462
Free Cholesterol to Total Lipids in Small LDL percentage	S-LDL-FC %	S_LDL_FC_pct	0	Relative lipoprotein lipid concentrations	#48A462
Free Cholesterol to Total Lipids in Small VLDL percentage	S-VLDL-FC %	S_VLDL_FC_pct	0	Relative lipoprotein lipid concentrations	#48A462
Free Cholesterol to Total Lipids in Very Large HDL percentage	XL-HDL-FC %	XL_HDL_FC_pct	0	Relative lipoprotein lipid concentrations	#48A462
Free Cholesterol to Total Lipids in Very Large VLDL percentage	XL-VLDL-FC %	XL_VLDL_FC_pct	0	Relative lipoprotein lipid concentrations	#48A462
Free Cholesterol to Total Lipids in Very Small VLDL percentage	XS-VLDL-FC %	XS_VLDL_FC_pct	0	Relative lipoprotein lipid concentrations	#48A462
Glucose	Glucose	Glucose	1	Glycolysis related metabolites	#D16948
Glutamine	Glutamine	Gln	0	Amino acids	#974661
Glycine	Glycine	Gly	1	Amino acids	#974661
Glycoprotein Acetyls	Glycoprotein acetyls	GlycA	1	Inflammation	#B97B2A
HDL Cholesterol	HDL-C	HDL_C	1	Cholesterol	#FF7F00
Histidine	Histidine	His	1	Amino acids	#974661
Isoleucine	Isoleucine	Ile	1	Amino acids	#974661
LDL Cholesterol	LDL-C	LDL_C	0	Cholesterol	#FF7F00
Lactate	Lactate	Lactate	1	Glycolysis related metabolites	#D16948
Leucine	Leucine	Leu	1	Amino acids	#974661
Linoleic Acid	LA	LA	0	Fatty acids	#FFF02D
Linoleic Acid to Total Fatty Acids percentage	LA %	LA_pct	0	Relative lipoprotein lipid concentrations	#48A462
Monounsaturated Fatty Acids	MUFA	MUFA	1	Fatty acids	#FFF02D
Monounsaturated Fatty Acids to Total Fatty Acids percentage	MUFA %	MUFA_pct	1	Relative lipoprotein lipid concentrations	#48A462
Omega-3 Fatty Acids	Omega-3	Omega_3	1	Fatty acids	#FFF02D
Omega-3 Fatty Acids to Total Fatty Acids percentage	Omega-3 %	Omega_3_pct	1	Relative lipoprotein lipid concentrations	#48A462
Omega-6 Fatty Acids	Omega-6	Omega_6	1	Fatty acids	#FFF02D
Omega-6 Fatty Acids to Omega-3 Fatty Acids ratio	Omega-6/Omega-3	Omega_6_by_Omega_3	1	Relative lipoprotein lipid concentrations	#48A462
Omega-6 Fatty Acids to Total Fatty Acids percentage	Omega-6 %	Omega_6_pct	1	Relative lipoprotein lipid concentrations	#48A462
Phenylalanine	Phenylalanine	Phe	1	Amino acids	#974661
Phosphatidylcholines	Phosphatidylcholines	Phosphatidylc	0	Other lipids	#B75F49
Phosphoglycerides	Phosphoglycerides	Phosphoglyc	0	Other lipids	#B75F49
Phospholipids in Chylomicrons and Extremely Large VLDL	XXL-VLDL-PL	XXL_VLDL_PL	0	Lipoprotein subclasses	#7E6E85
Phospholipids in HDL	HDL-PL	HDL_PL	0	Phospholipids	#DB728C
Phospholipids in IDL	IDL-PL	IDL_PL	0	Lipoprotein subclasses	#7E6E85
Phospholipids in LDL	LDL-PL	LDL_PL	0	Phospholipids	#DB728C
Phospholipids in Large HDL	L-HDL-PL	L_HDL_PL	0	Lipoprotein subclasses	#7E6E85
Phospholipids in Large LDL	L-LDL-PL	L_LDL_PL	0	Lipoprotein subclasses	#7E6E85
Phospholipids in Large VLDL	L-VLDL-PL	L_VLDL_PL	0	Lipoprotein subclasses	#7E6E85
Phospholipids in Medium HDL	M-HDL-PL	M_HDL_PL	0	Lipoprotein subclasses	#7E6E85
Phospholipids in Medium LDL	M-LDL-PL	M_LDL_PL	0	Lipoprotein subclasses	#7E6E85
Phospholipids in Medium VLDL	M-VLDL-PL	M_VLDL_PL	0	Lipoprotein subclasses	#7E6E85
Phospholipids in Small HDL	S-HDL-PL	S_HDL_PL	0	Lipoprotein subclasses	#7E6E85
Phospholipids in Small LDL	S-LDL-PL	S_LDL_PL	0	Lipoprotein subclasses	#7E6E85
Phospholipids in Small VLDL	S-VLDL-PL	S_VLDL_PL	0	Lipoprotein subclasses	#7E6E85
Phospholipids in VLDL	VLDL-PL	VLDL_PL	0	Phospholipids	#DB728C
Phospholipids in Very Large HDL	XL-HDL-PL	XL_HDL_PL	0	Lipoprotein subclasses	#7E6E85
Phospholipids in Very Large VLDL	XL-VLDL-PL	XL_VLDL_PL	0	Lipoprotein subclasses	#7E6E85
Phospholipids in Very Small VLDL	XS-VLDL-PL	XS_VLDL_PL	0	Lipoprotein subclasses	#7E6E85
Phospholipids to Total Lipids in Chylomicrons and Extremely Large VLDL percentage	XXL-VLDL-PL %	XXL_VLDL_PL_pct	0	Relative lipoprotein lipid concentrations	#48A462
Phospholipids to Total Lipids in IDL percentage	IDL-PL %	IDL_PL_pct	0	Relative lipoprotein lipid concentrations	#48A462
Phospholipids to Total Lipids in Large HDL percentage	L-HDL-PL %	L_HDL_PL_pct	0	Relative lipoprotein lipid concentrations	#48A462
Phospholipids to Total Lipids in Large LDL percentage	L-LDL-PL %	L_LDL_PL_pct	0	Relative lipoprotein lipid concentrations	#48A462
Phospholipids to Total Lipids in Large VLDL percentage	L-VLDL-PL %	L_VLDL_PL_pct	0	Relative lipoprotein lipid concentrations	#48A462
Phospholipids to Total Lipids in Medium HDL percentage	M-HDL-PL %	M_HDL_PL_pct	0	Relative lipoprotein lipid concentrations	#48A462
Phospholipids to Total Lipids in Medium LDL percentage	M-LDL-PL %	M_LDL_PL_pct	0	Relative lipoprotein lipid concentrations	#48A462
Phospholipids to Total Lipids in Medium VLDL percentage	M-VLDL-PL %	M_VLDL_PL_pct	0	Relative lipoprotein lipid concentrations	#48A462
Phospholipids to Total Lipids in Small HDL percentage	S-HDL-PL %	S_HDL_PL_pct	0	Relative lipoprotein lipid concentrations	#48A462
Phospholipids to Total Lipids in Small LDL percentage	S-LDL-PL %	S_LDL_PL_pct	0	Relative lipoprotein lipid concentrations	#48A462
Phospholipids to Total Lipids in Small VLDL percentage	S-VLDL-PL %	S_VLDL_PL_pct	0	Relative lipoprotein lipid concentrations	#48A462
Phospholipids to Total Lipids in Very Large HDL percentage	XL-HDL-PL %	XL_HDL_PL_pct	0	Relative lipoprotein lipid concentrations	#48A462
Phospholipids to Total Lipids in Very Large VLDL percentage	XL-VLDL-PL %	XL_VLDL_PL_pct	0	Relative lipoprotein lipid concentrations	#48A462
Phospholipids to Total Lipids in Very Small VLDL percentage	XS-VLDL-PL %	XS_VLDL_PL_pct	0	Relative lipoprotein lipid concentrations	#48A462
Polyunsaturated Fatty Acids	PUFA	PUFA	1	Fatty acids	#FFF02D
Polyunsaturated Fatty Acids to Monounsaturated Fatty Acids ratio	PUFA/MUFA	PUFA_by_MUFA	1	Relative lipoprotein lipid concentrations	#48A462
Polyunsaturated Fatty Acids to Total Fatty Acids percentage	PUFA %	PUFA_pct	1	Relative lipoprotein lipid concentrations	#48A462
Pyruvate	Pyruvate	Pyruvate	0	Glycolysis related metabolites	#D16948
Remnant Cholesterol (Non-HDL Non-LDL -Cholesterol)	Remnant-C	Remnant_C	0	Cholesterol	#FF7F00
Saturated Fatty Acids	SFA	SFA	1	Fatty acids	#FFF02D
Saturated Fatty Acids to Total Fatty Acids percentage	SFA %	SFA_pct	1	Relative lipoprotein lipid concentrations	#48A462
Sphingomyelins	Sphingomyelins	Sphingomyelins	0	Other lipids	#B75F49
Total Cholesterol	Total-C	Total_C	1	Cholesterol	#FF7F00
Total Cholesterol Minus HDL-C	non-HDL-C	non_HDL_C	0	Cholesterol	#FF7F00
Total Cholines	Total cholines	Cholines	0	Other lipids	#B75F49
Total Concentration of Branched-Chain Amino Acids (Leucine + Isoleucine + Valine)	Total BCAA	Total_BCAA	1	Amino acids	#974661
Total Concentration of Lipoprotein Particles	Total-P	Total_P	0	Lipoprotein particle concentrations	#FFB716
Total Esterified Cholesterol	Total-CE	Total_CE	0	Cholesteryl esters	#A35390
Total Fatty Acids	Total fatty acids	Total_FA	1	Fatty acids	#FFF02D
Total Free Cholesterol	Total-FC	Total_FC	0	Free cholesterol	#E1C62F
Total Lipids in Chylomicrons and Extremely Large VLDL	XXL-VLDL-L	XXL_VLDL_L	0	Lipoprotein subclasses	#7E6E85
Total Lipids in HDL	HDL-L	HDL_L	0	Total lipids	#EC83BA
Total Lipids in IDL	IDL-L	IDL_L	0	Lipoprotein subclasses	#7E6E85
Total Lipids in LDL	LDL-L	LDL_L	0	Total lipids	#EC83BA
Total Lipids in Large HDL	L-HDL-L	L_HDL_L	0	Lipoprotein subclasses	#7E6E85
Total Lipids in Large LDL	L-LDL-L	L_LDL_L	0	Lipoprotein subclasses	#7E6E85
Total Lipids in Large VLDL	L-VLDL-L	L_VLDL_L	0	Lipoprotein subclasses	#7E6E85
Total Lipids in Lipoprotein Particles	Total-L	Total_L	0	Total lipids	#EC83BA
Total Lipids in Medium HDL	M-HDL-L	M_HDL_L	0	Lipoprotein subclasses	#7E6E85
Total Lipids in Medium LDL	M-LDL-L	M_LDL_L	0	Lipoprotein subclasses	#7E6E85
Total Lipids in Medium VLDL	M-VLDL-L	M_VLDL_L	0	Lipoprotein subclasses	#7E6E85
Total Lipids in Small HDL	S-HDL-L	S_HDL_L	0	Lipoprotein subclasses	#7E6E85
Total Lipids in Small LDL	S-LDL-L	S_LDL_L	0	Lipoprotein subclasses	#7E6E85
Total Lipids in Small VLDL	S-VLDL-L	S_VLDL_L	0	Lipoprotein subclasses	#7E6E85
Total Lipids in VLDL	VLDL-L	VLDL_L	0	Total lipids	#EC83BA
Total Lipids in Very Large HDL	XL-HDL-L	XL_HDL_L	0	Lipoprotein subclasses	#7E6E85
Total Lipids in Very Large VLDL	XL-VLDL-L	XL_VLDL_L	0	Lipoprotein subclasses	#7E6E85
Total Lipids in Very Small VLDL	XS-VLDL-L	XS_VLDL_L	0	Lipoprotein subclasses	#7E6E85
Total Phospholipids in Lipoprotein Particles	Total-PL	Total_PL	0	Phospholipids	#DB728C
Total Triglycerides	Total triglycerides	Total_TG	1	Triglycerides	#C28EA9
Triglycerides in Chylomicrons and Extremely Large VLDL	XXL-VLDL-TG	XXL_VLDL_TG	0	Lipoprotein subclasses	#7E6E85
Triglycerides in HDL	HDL-TG	HDL_TG	0	Triglycerides	#C28EA9
Triglycerides in IDL	IDL-TG	IDL_TG	0	Lipoprotein subclasses	#7E6E85
Triglycerides in LDL	LDL-TG	LDL_TG	0	Triglycerides	#C28EA9
Triglycerides in Large HDL	L-HDL-TG	L_HDL_TG	0	Lipoprotein subclasses	#7E6E85
Triglycerides in Large LDL	L-LDL-TG	L_LDL_TG	0	Lipoprotein subclasses	#7E6E85
Triglycerides in Large VLDL	L-VLDL-TG	L_VLDL_TG	0	Lipoprotein subclasses	#7E6E85
Triglycerides in Medium HDL	M-HDL-TG	M_HDL_TG	0	Lipoprotein subclasses	#7E6E85
Triglycerides in Medium LDL	M-LDL-TG	M_LDL_TG	0	Lipoprotein subclasses	#7E6E85
Triglycerides in Medium VLDL	M-VLDL-TG	M_VLDL_TG	0	Lipoprotein subclasses	#7E6E85
Triglycerides in Small HDL	S-HDL-TG	S_HDL_TG	0	Lipoprotein subclasses	#7E6E85
Triglycerides in Small LDL	S-LDL-TG	S_LDL_TG	0	Lipoprotein subclasses	#7E6E85
Triglycerides in Small VLDL	S-VLDL-TG	S_VLDL_TG	0	Lipoprotein subclasses	#7E6E85
Triglycerides in VLDL	VLDL-TG	VLDL_TG	0	Triglycerides	#C28EA9
Triglycerides in Very Large HDL	XL-HDL-TG	XL_HDL_TG	0	Lipoprotein subclasses	#7E6E85
Triglycerides in Very Large VLDL	XL-VLDL-TG	XL_VLDL_TG	0	Lipoprotein subclasses	#7E6E85
Triglycerides in Very Small VLDL	XS-VLDL-TG	XS_VLDL_TG	0	Lipoprotein subclasses	#7E6E85
Triglycerides to Phosphoglycerides ratio	TG/PG	TG_by_PG	0	Relative lipoprotein lipid concentrations	#48A462
Triglycerides to Total Lipids in Chylomicrons and Extremely Large VLDL percentage	XXL-VLDL-TG %	XXL_VLDL_TG_pct	0	Relative lipoprotein lipid concentrations	#48A462
Triglycerides to Total Lipids in IDL percentage	IDL-TG %	IDL_TG_pct	0	Relative lipoprotein lipid concentrations	#48A462
Triglycerides to Total Lipids in Large HDL percentage	L-HDL-TG %	L_HDL_TG_pct	0	Relative lipoprotein lipid concentrations	#48A462
Triglycerides to Total Lipids in Large LDL percentage	L-LDL-TG %	L_LDL_TG_pct	0	Relative lipoprotein lipid concentrations	#48A462
Triglycerides to Total Lipids in Large VLDL percentage	L-VLDL-TG %	L_VLDL_TG_pct	0	Relative lipoprotein lipid concentrations	#48A462
Triglycerides to Total Lipids in Medium HDL percentage	M-HDL-TG %	M_HDL_TG_pct	0	Relative lipoprotein lipid concentrations	#48A462
Triglycerides to Total Lipids in Medium LDL percentage	M-LDL-TG %	M_LDL_TG_pct	0	Relative lipoprotein lipid concentrations	#48A462
Triglycerides to Total Lipids in Medium VLDL percentage	M-VLDL-TG %	M_VLDL_TG_pct	0	Relative lipoprotein lipid concentrations	#48A462
Triglycerides to Total Lipids in Small HDL percentage	S-HDL-TG %	S_HDL_TG_pct	0	Relative lipoprotein lipid concentrations	#48A462
Triglycerides to Total Lipids in Small LDL percentage	S-LDL-TG %	S_LDL_TG_pct	0	Relative lipoprotein lipid concentrations	#48A462
Triglycerides to Total Lipids in Small VLDL percentage	S-VLDL-TG %	S_VLDL_TG_pct	0	Relative lipoprotein lipid concentrations	#48A462
Triglycerides to Total Lipids in Very Large HDL percentage	XL-HDL-TG %	XL_HDL_TG_pct	0	Relative lipoprotein lipid concentrations	#48A462
Triglycerides to Total Lipids in Very Large VLDL percentage	XL-VLDL-TG %	XL_VLDL_TG_pct	0	Relative lipoprotein lipid concentrations	#48A462
Triglycerides to Total Lipids in Very Small VLDL percentage	XS-VLDL-TG %	XS_VLDL_TG_pct	0	Relative lipoprotein lipid concentrations	#48A462
Tyrosine	Tyrosine	Tyr	1	Amino acids	#974661
VLDL Cholesterol	VLDL-C	VLDL_C	1	Cholesterol	#FF7F00
Valine	Valine	Val	1	Amino acids	#974661
MOSTest	MOSTest		0	Multivariate	#999999
Min-P	Min-P		0	Multivariate	#999999
