## Supplementary material for "Shared Molecular Landscape of Human Brain Structure and Systemic Metabolism": ST5

### Sheet: Sheet 1
feature	C1	C2	C3	C4	C5	C6	C7	C8	C9	C10
bOHbutyrate	-0.084156	0.0226915	-0.104802	-0.0331644	-0.0102148	-0.0448564	0.0814443	-0.0197677	-0.0995792	0.0222988
Acetate	0.221322	-0.00775387	0.0214809	0.0574898	-0.0848664	-0.123669	0.121173	0.00307688	0.00510911	-0.00868581
Acetoacetate	-0.062951	0.0805638	-0.0676056	-0.114697	0.0111981	-0.0152995	0.00744266	0.0558365	0.01407	-0.026986
Acetone	0.11678	0.118199	-0.0243173	-0.0395447	0.0486234	-0.0221456	0.149779	0.0280807	-0.00536177	-0.0141993
Ala	-0.0829689	0.0139942	0.130808	0.0171922	-0.117127	0.16661	-0.135549	-0.0950118	0.035757	0.0785492
Albumin	0.177519	-0.035802	0.0646353	-0.128052	-0.0146598	0.0765822	-0.013197	0.0227452	-5.00402e-05	-0.00113554
ApoA1	0.300895	0.314415	-0.318105	-0.0772984	-0.177677	0.0497259	-0.0709627	0.0166574	0.0388737	-0.10638
ApoB	-0.109056	-0.382058	-0.081542	-0.223556	-0.113198	0.178079	0.00464094	0.0832172	-0.0356137	0.00138328
ApoB_by_ApoA1	-0.247541	-0.491492	0.0978394	-0.148698	0.00245298	0.125376	0.0419077	0.0656437	-0.0498526	0.0553985
HDL_size	0.582981	0.252318	-0.103277	0.0696808	0.0168504	-0.156061	-0.0447278	-0.0416765	0.0314039	-0.0727145
LDL_size	0.26743	0.0351951	-0.152138	0.0292599	0.0172656	0.0653193	-0.0170491	0.00658506	0.181407	0.032829
VLDL_size	-0.503856	-0.251659	0.0975484	-0.118744	-0.116645	0.157751	-0.0352789	0.0285286	-0.134569	0.0286538
XXL_VLDL_C	-0.473814	-0.233304	0.0806845	-0.116761	-0.0759355	0.131695	-0.0077413	0.0492261	-0.141684	0.0642107
IDL_C	0.147756	-0.238549	-0.222877	-0.219496	-0.0941527	0.105666	-0.0229633	0.0205824	0.0255168	-0.0545248
L_HDL_C	0.608907	0.218957	-0.187757	0.0277732	-0.0319446	-0.111188	-0.0338198	-0.0490074	0.0409032	-0.0724287
L_LDL_C	0.0402007	-0.291181	-0.193335	-0.225637	-0.162684	0.175699	-0.00149042	0.0581798	0.00872624	-0.0381007
L_VLDL_C	-0.411374	-0.344517	0.0742529	-0.161984	-0.0954541	0.203149	-0.00856421	0.081697	-0.0953498	0.0421921
M_HDL_C	0.329939	0.354747	-0.342009	-0.0505671	-0.169419	0.025519	-0.0727987	-0.0041505	0.0552241	-0.107073
M_LDL_C	-0.167873	-0.349366	-0.130116	-0.244329	-0.165535	0.198753	0.00992346	0.0843333	-0.0416562	-0.0183264
M_VLDL_C	-0.0267701	-0.419707	-0.0913809	-0.208205	-0.095776	0.170848	-0.00141995	0.0633021	-0.041614	0.00945935
S_HDL_C	-0.142551	0.0847629	-0.362671	-0.178642	-0.249495	0.224874	-0.0203417	0.056226	0.0258569	-0.060011
S_LDL_C	-0.134243	-0.374483	-0.108361	-0.237284	-0.151788	0.180428	0.00958345	0.0815317	-0.0471326	-0.0131853
S_VLDL_C	-0.226166	-0.377439	-0.0195102	-0.199418	-0.086905	0.199912	0.0209234	0.102997	-0.0520885	0.0364021
XL_HDL_C	0.602815	0.0706234	-0.0811846	0.0253393	0.0239061	-0.127846	-0.0116189	-0.0466818	0.0120887	-0.0581184
XL_VLDL_C	-0.432488	-0.345431	0.0700399	-0.162183	-0.0870368	0.180853	-0.0096077	0.0714369	-0.103913	0.0429952
XS_VLDL_C	0.0394808	-0.275714	-0.0929011	-0.185484	-0.0253428	0.119351	-0.00416027	0.062382	0.00152664	-0.00615429
XXL_VLDL_C_pct	0.188398	0.0596451	-0.113102	0.021221	0.0311775	0.00965401	0.049504	0.0282566	0.0877291	0.0135214
IDL_C_pct	0.34489	-0.104281	-0.282687	-0.118194	-0.0265973	-0.045002	-0.073946	-0.112781	0.0603242	-0.0955666
L_HDL_C_pct	0.598014	-0.0224808	-0.125166	0.0396618	0.020181	-0.131313	0.020754	-0.067921	-0.00022756	-0.0305691
L_LDL_C_pct	0.451639	-0.204393	-0.199876	-0.0850606	-0.11781	0.0421815	-0.0469311	-0.038857	0.0604967	-0.0895175
L_VLDL_C_pct	0.229566	-0.16065	-0.120476	-0.0735064	0.0691744	0.00653831	0.0425444	0.0884584	0.0911427	0.0500134
M_HDL_C_pct	0.511372	0.138855	-0.213712	0.0303116	-0.0770026	-0.117907	0.00504221	-0.0736015	0.0461204	-0.0562668
M_LDL_C_pct	0.179952	-0.322376	-0.165877	-0.178391	-0.0516577	0.0625586	-0.0192608	-0.0114043	-0.0466408	-0.0839815
M_VLDL_C_pct	0.450122	-0.0982241	-0.165709	-0.063454	0.0508011	-0.081819	0.0112749	0.00666048	0.0792852	-0.0157643
S_HDL_C_pct	0.283914	-0.12865	-0.162401	-0.0137813	-0.0694409	-0.0466117	0.0501771	-0.0475964	0.0396978	0.00164235
S_LDL_C_pct	0.0566072	-0.307319	-0.289507	-0.180656	-0.0915117	0.119342	-0.0352769	0.0311857	-0.00112473	-0.0264348
S_VLDL_C_pct	0.257468	-0.203048	-0.160019	-0.114274	0.0869845	-0.0365338	0.0340195	0.0173638	0.0644847	-0.00534853
XL_HDL_C_pct	-0.260956	-0.198499	-0.0585916	-0.0923696	-0.0795542	0.120575	0.0458725	-0.058771	0.0038537	0.0579844
XL_VLDL_C_pct	0.42719	-0.0395317	-0.130104	0.0225198	0.0460566	-0.0827349	0.00178368	0.037278	0.110084	-0.028389
XS_VLDL_C_pct	0.459858	-0.146215	-0.225397	-0.0607714	0.0486171	-0.0816674	-0.0518179	-0.0773429	0.0572022	-0.0834375
XXL_VLDL_CE	-0.472126	-0.25083	0.0725071	-0.114106	-0.0688321	0.130342	-0.00802894	0.0577876	-0.144309	0.0647872
HDL_CE	0.484908	0.28965	-0.315691	-0.0369341	-0.142154	-0.0216752	-0.0560817	-0.0251343	0.0525707	-0.0989123
IDL_CE	0.144316	-0.229509	-0.228541	-0.218305	-0.0971348	0.109278	-0.0288345	0.0223896	0.029238	-0.0610813
LDL_CE	-0.0758166	-0.320099	-0.156314	-0.238548	-0.172256	0.197577	-0.000145065	0.0801963	-0.0177718	-0.0285582
L_HDL_CE	0.617227	0.215821	-0.191579	0.029045	-0.0349678	-0.108712	-0.0308801	-0.0544271	0.0411713	-0.0681192
L_LDL_CE	0.00812888	-0.291321	-0.181713	-0.226511	-0.173759	0.188922	-0.00375319	0.0677033	0.0045976	-0.035888
L_VLDL_CE	-0.34805	-0.377713	0.0549617	-0.167324	-0.0886683	0.207746	-0.00907105	0.0864148	-0.0886077	0.0401744
M_HDL_CE	0.331397	0.358084	-0.346241	-0.0461595	-0.16779	0.0228898	-0.0698292	-0.00844638	0.0551725	-0.104748
M_LDL_CE	-0.220589	-0.348102	-0.107841	-0.24549	-0.162801	0.207651	0.00829061	0.0971358	-0.0545289	-0.0150728
M_VLDL_CE	0.0804938	-0.409612	-0.128633	-0.196145	-0.07625	0.136327	0.00463568	0.04439	-0.0231534	0.00577845
S_HDL_CE	-0.147903	0.0714186	-0.368381	-0.165901	-0.234822	0.211407	-0.0129917	0.0411976	0.0259101	-0.0548199
S_LDL_CE	-0.190396	-0.37127	-0.0939851	-0.239259	-0.151948	0.192207	0.00196069	0.0994165	-0.0596303	-0.0109621
S_VLDL_CE	-0.261374	-0.366978	0.000227736	-0.192867	-0.0712731	0.194956	0.0280348	0.106289	-0.0530674	0.0435741
VLDL_CE	-0.190691	-0.390651	-0.0326136	-0.20262	-0.078568	0.176705	-0.00396098	0.0899784	-0.0609759	0.0238806
XL_HDL_CE	0.615387	0.0881	-0.101875	0.0240854	0.0055882	-0.120967	-0.00900051	-0.0430689	0.015141	-0.0593729
XL_VLDL_CE	-0.398076	-0.380484	0.0425921	-0.168687	-0.0866281	0.18687	-0.0068758	0.080674	-0.0924546	0.0406223
XS_VLDL_CE	0.0933386	-0.274076	-0.119915	-0.18466	-0.0201426	0.106311	-0.0117318	0.0506872	0.00886059	-0.0187909
XXL_VLDL_CE_pct	0.122166	-0.00364223	-0.119509	0.0163635	0.0548073	0.0200377	0.0337273	0.0402247	0.0569749	0.017435
IDL_CE_pct	0.292865	-0.0605493	-0.290348	-0.101988	-0.0320589	-0.00879038	-0.086995	-0.0853749	0.074795	-0.109313
L_HDL_CE_pct	0.568919	-0.0304357	-0.144541	0.0446215	0.012297	-0.108627	0.0240683	-0.0762285	-0.00289317	-0.0114741
L_LDL_CE_pct	0.0706459	-0.19189	-0.0561165	-0.091566	-0.241328	0.202768	-0.0609456	0.0523054	0.0109184	-0.0703068
L_VLDL_CE_pct	0.373262	-0.119369	-0.131855	-0.0570611	0.0724968	-0.028946	0.0190219	0.0738823	0.107757	0.0175199
M_HDL_CE_pct	0.451836	0.11714	-0.186588	0.0524764	-0.0498825	-0.121114	0.0192254	-0.0733103	0.0411511	-0.0412449
M_LDL_CE_pct	-0.334201	-0.276227	0.0247309	-0.176547	-0.0639186	0.150025	-0.0184041	0.100593	-0.120372	-0.0300219
M_VLDL_CE_pct	0.468325	-0.0791535	-0.167305	-0.0483306	0.0528048	-0.096918	0.00846089	0.00365424	0.0818218	-0.0199985
S_HDL_CE_pct	0.17626	-0.118434	-0.174578	0.00285542	-0.0418161	-0.0254721	0.0399317	-0.0489895	0.0339883	0.00350058
S_LDL_CE_pct	-0.307286	-0.257203	-0.123708	-0.169979	-0.0906682	0.159168	-0.0584479	0.127738	-0.0812395	-0.0149979
S_VLDL_CE_pct	0.131132	-0.229103	-0.110686	-0.123192	0.130876	-0.0164585	0.0669026	0.0373183	0.0577716	0.0238167
XL_HDL_CE_pct	0.128398	-0.0604589	-0.240149	-0.0790243	-0.156993	0.114844	0.0686885	-0.034222	0.0516142	-0.010616
XL_VLDL_CE_pct	0.424505	-0.0231223	-0.145897	0.0336439	0.0403125	-0.0784523	0.0014235	0.0344351	0.111786	-0.0346919
XS_VLDL_CE_pct	0.484487	-0.122485	-0.241032	-0.0508487	0.0470823	-0.0860471	-0.0622279	-0.0749393	0.0641879	-0.0954633
Citrate	0.144315	-0.127651	-0.0683039	0.196399	-0.21471	0.00638271	-0.0462077	-0.0829328	-0.0831551	-0.00140681
Clinical_LDL_C	-0.00195883	-0.333349	-0.184528	-0.232809	-0.137034	0.161582	0.00283552	0.0496053	-0.00589528	-0.0259988
XXL_VLDL_P	-0.466369	-0.208311	0.102185	-0.121995	-0.0670254	0.122807	-0.0156108	0.0387656	-0.128776	0.0448428
HDL_P	0.206723	0.24432	-0.36994	-0.124913	-0.226006	0.119844	-0.0597421	0.027379	0.0372557	-0.102049
IDL_P	0.00144687	-0.322044	-0.136488	-0.228834	-0.0433336	0.113144	-0.00572676	0.0535182	-0.0180289	-0.0133175
LDL_P	-0.102316	-0.391356	-0.0818116	-0.218759	-0.128212	0.184234	0.00897616	0.0817218	-0.0324864	0.000888074
L_HDL_P	0.589065	0.224895	-0.186614	0.0257072	-0.0430476	-0.0949437	-0.0378152	-0.0339584	0.0338213	-0.0797202
L_LDL_P	-0.0535457	-0.373832	-0.0915188	-0.200582	-0.121486	0.185423	0.00842623	0.0782435	-0.00750264	0.00485795
L_VLDL_P	-0.460466	-0.286907	0.0970317	-0.146974	-0.0984396	0.19405	-0.0115304	0.0698855	-0.109045	0.0341165
M_HDL_P	0.278896	0.344515	-0.326144	-0.0623872	-0.170425	0.0469967	-0.0797854	0.0123655	0.046731	-0.10617
M_LDL_P	-0.176635	-0.390938	-0.0822852	-0.242252	-0.130832	0.174659	0.00806866	0.0840264	-0.0657645	-0.00663777
M_VLDL_P	-0.242784	-0.394897	-0.0190235	-0.20377	-0.120357	0.210717	-0.0132062	0.0908525	-0.074659	0.0202733
S_HDL_P	-0.198878	0.0498832	-0.33578	-0.188936	-0.246952	0.241944	-0.0213818	0.0598111	0.0157368	-0.0579754
S_LDL_P	-0.155956	-0.402739	-0.0215786	-0.215531	-0.12489	0.163209	0.0161071	0.0832507	-0.0765992	-0.00536381
S_VLDL_P	-0.344355	-0.314557	0.0605917	-0.162002	-0.12266	0.220168	0.00804567	0.11399	-0.0782501	0.0447339
VLDL_P	-0.29772	-0.328385	0.0287361	-0.187407	-0.100648	0.201048	-0.00244547	0.103991	-0.0733149	0.029748
XL_HDL_P	0.565469	0.0621487	-0.0607235	0.0109874	0.00756481	-0.102603	-0.0139216	-0.0231533	-0.00859489	-0.0688118
XL_VLDL_P	-0.491551	-0.260833	0.0980433	-0.143451	-0.0856182	0.181218	-0.00647689	0.0594584	-0.108008	0.0410078
XS_VLDL_P	-0.116916	-0.262554	-0.0224587	-0.185068	-0.0354481	0.143629	0.00764042	0.102236	-0.0241924	0.0176297
Creatinine	-0.277967	-0.164	0.0186148	0.328477	-0.0807586	0.198655	-0.000134477	-0.04906	0.114487	-0.154275
Unsaturation	0.374265	-0.0277585	-0.0385918	0.0189431	-0.206917	-0.0308365	-0.0891645	-0.0225286	0.219084	-0.0344389
DHA	0.197696	0.0842755	0.0489877	-0.131943	-0.260486	0.12998	-0.0781705	0.0262719	0.14804	-0.0272173
DHA_pct	0.361419	0.172273	0.117928	-0.017818	-0.132106	0.0142145	-0.069509	-0.0252834	0.175942	-0.00871785
XXL_VLDL_FC	-0.463122	-0.206921	0.0891111	-0.112978	-0.0874535	0.124256	-0.0182633	0.035103	-0.132833	0.0540729
HDL_FC	0.433001	0.269563	-0.261866	-0.0547382	-0.131828	-0.0159141	-0.0592323	0.00628899	0.0444507	-0.108351
IDL_FC	0.154254	-0.257938	-0.20175	-0.218075	-0.0817441	0.0913339	-0.00572137	0.0132704	0.0132239	-0.0350917
LDL_FC	0.0802312	-0.305367	-0.202774	-0.220917	-0.139087	0.143075	0.00998901	0.0326596	0.00792004	-0.0345267
L_HDL_FC	0.571126	0.224971	-0.168381	0.0229488	-0.0229887	-0.115871	-0.0419815	-0.0307842	0.0387062	-0.0841751
L_LDL_FC	0.125301	-0.283743	-0.218585	-0.218234	-0.129525	0.133699	0.0036235	0.0301787	0.0172692	-0.0421199
L_VLDL_FC	-0.464954	-0.30888	0.0880176	-0.152305	-0.0994407	0.196333	-0.00760399	0.0738588	-0.101499	0.0449805
M_HDL_FC	0.312389	0.329617	-0.314619	-0.0650234	-0.171037	0.0355182	-0.079743	0.0123185	0.0538198	-0.111995
M_LDL_FC	-0.00996226	-0.329965	-0.181322	-0.22442	-0.158519	0.161911	0.0161429	0.0418059	-0.00619182	-0.0234537
M_VLDL_FC	-0.161852	-0.404263	-0.0402564	-0.208723	-0.114144	0.203154	-0.00780521	0.0788702	-0.0627126	0.0142693
S_HDL_FC	-0.101021	0.117595	-0.288064	-0.190526	-0.252982	0.22216	-0.0325562	0.0904151	0.0206087	-0.0671436
S_LDL_FC	0.0290945	-0.344637	-0.135259	-0.205622	-0.133638	0.129329	0.0328718	0.0164472	-0.00942134	-0.0142085
S_VLDL_FC	-0.158605	-0.387165	-0.0538544	-0.205866	-0.112155	0.20435	0.00772981	0.0937819	-0.0481045	0.023482
VLDL_FC	-0.328826	-0.351953	0.0292949	-0.192456	-0.106975	0.19513	-0.00862732	0.0878092	-0.085596	0.032016
XL_HDL_FC	0.525932	0.0136587	-0.00181362	0.0273589	0.0801701	-0.150297	-0.016433	-0.0546969	0.00460431	-0.0489103
XL_VLDL_FC	-0.455367	-0.301651	0.0936612	-0.153689	-0.0824891	0.171022	-0.012516	0.0590434	-0.110951	0.0468658
XS_VLDL_FC	-0.0866006	-0.268238	-0.0274	-0.182543	-0.0342114	0.144088	0.01585	0.0863088	-0.0170551	0.0233767
XXL_VLDL_FC_pct	0.249557	0.13539	-0.10845	0.0356328	0.00736449	-0.0225771	0.0222248	-0.00857331	0.124174	0.00459974
IDL_FC_pct	0.260229	-0.157859	-0.0992669	-0.0738084	0.0302844	-0.0893533	0.0390374	-0.106181	-0.0213665	0.0193862
L_HDL_FC_pct	0.420335	-0.0127836	-0.0105711	-0.00231421	0.0603319	-0.12515	-0.00606966	-0.0251095	0.0381164	-0.0565757
L_LDL_FC_pct	0.511841	-0.0409815	-0.192864	-0.0156072	0.0859786	-0.139504	-0.0150914	-0.0974466	0.0598722	-0.0664148
L_VLDL_FC_pct	-0.189132	-0.195189	-0.0576354	-0.092823	0.0294767	0.0689196	0.0898172	0.0871425	0.0393787	0.125329
M_HDL_FC_pct	0.500723	0.167702	-0.230916	-0.0565244	-0.136873	-0.0470293	-0.0521059	-0.0211343	0.0550784	-0.099732
M_LDL_FC_pct	0.507254	0.0644757	-0.150146	0.0634888	0.034976	-0.13959	-0.0142352	-0.0990759	0.107056	-0.0413451
M_VLDL_FC_pct	0.379759	-0.154502	-0.159066	-0.100641	0.046524	-0.0349595	0.0211559	0.0145209	0.0710729	-0.00575567
S_HDL_FC_pct	0.383319	-0.0537361	0.0327848	-0.0527452	-0.0761588	-0.031922	0.0473082	0.0383186	0.0212077	-0.0169875
S_LDL_FC_pct	0.392207	-0.010608	-0.138528	0.0288195	0.0234886	-0.101791	0.00292725	-0.0787121	0.105104	-0.0322859
S_VLDL_FC_pct	0.387844	-0.142818	-0.200743	-0.0828849	0.0227144	-0.0535836	-0.00836511	-0.0151079	0.0616335	-0.0423354
XL_HDL_FC_pct	-0.547521	-0.210902	0.136584	-0.0482343	0.0312955	0.0639794	0.0104307	-0.0247986	-0.0162413	0.0765386
XL_VLDL_FC_pct	0.364852	-0.110489	-0.0758734	-0.0477648	0.0717177	-0.0809065	0.0170895	0.0274637	0.0749771	0.0164987
XS_VLDL_FC_pct	0.146723	-0.282427	-0.059702	-0.111379	0.0584346	-0.015079	0.0520512	-0.0819927	-0.00542913	0.0326471
Glucose	-0.0875682	0.136521	0.0465064	-0.0336071	-0.256032	-0.0916692	-0.134058	0.0720174	0.154894	-0.0973873
Gln	0.25546	-0.295019	0.0069988	0.0713909	-0.007875	-0.0308369	0.149845	-0.120429	0.121903	-0.0417219
Gly	0.281755	-0.156046	-0.118286	0.0741432	0.000375181	0.0641759	-0.0518529	0.0815531	-0.0263241	0.0592274
GlycA	-0.593454	-0.150494	0.00584137	-0.114312	-0.192092	0.0639912	-0.175662	0.0609566	-0.0623314	-0.0166774
HDL_C	0.478454	0.288364	-0.307553	-0.0411437	-0.140943	-0.0211396	-0.0577051	-0.0175543	0.050978	-0.102329
His	0.0608434	-0.18712	-0.0115707	-0.0244665	0.000675451	-0.0482669	0.0446178	-0.0120182	0.112799	-0.0558238
Ile	-0.206002	-0.169731	0.112886	-0.155304	-0.0819976	0.0472972	-0.0742972	-0.00760231	0.112247	-0.0145381
LDL_C	-0.0340508	-0.319673	-0.170995	-0.235607	-0.164835	0.185678	0.0022122	0.0686165	-0.0102372	-0.0308939
Lactate	-0.198229	0.0555472	-0.0331785	0.0451605	0.116178	0.0601832	-0.0218639	0.00760753	-0.156208	0.0879081
Leu	-0.253655	-0.142091	0.129093	-0.106359	-0.0412705	0.125621	-0.0284896	-0.0338175	0.117256	-0.0518986
LA	0.04716	-0.283161	-0.157759	-0.115627	-0.250952	0.185752	-0.0730775	0.107633	-0.0518973	-0.00692827
LA_pct	0.543301	-0.227515	-0.0882598	0.13497	-0.0534046	-0.00747125	-0.0618302	0.011685	-0.00220067	0.0396035
MUFA	-0.42564	-0.166306	-0.0642789	-0.169246	-0.175625	0.173401	-0.0211342	0.111994	-0.101111	-0.000679477
MUFA_pct	-0.575973	-0.153753	0.0334807	-0.0824584	-0.0354876	0.0969684	0.0305045	0.0998192	-0.156809	0.0328072
Omega_3	-0.0394247	-0.0053391	0.0861925	-0.166905	-0.298467	0.148757	-0.0791873	0.0570168	0.126871	-0.070956
Omega_3_pct	0.114503	0.0685964	0.166819	-0.0978383	-0.233356	0.0694661	-0.07671	0.00843339	0.182068	-0.0713132
Omega_6	-0.0368266	-0.241914	-0.201625	-0.14403	-0.271052	0.189481	-0.0659585	0.0961705	-0.0137911	-0.0232736
Omega_6_by_Omega_3	0.0302267	-0.0898157	-0.183573	0.130899	0.226509	-0.0906826	0.0667148	-0.0231403	-0.149688	0.0749393
Omega_6_pct	0.51276	-0.0624509	-0.0850483	0.195117	0.0419325	-0.0969598	-0.034477	-0.0557208	0.0979511	0.0187125
Phe	-0.111038	-0.0287033	0.0286231	-0.131981	-0.0858861	-0.0892289	-0.00844061	-0.0445159	0.137058	-0.125856
Phosphatidylc	0.125156	0.0983941	-0.253687	-0.153324	-0.212112	0.167116	-0.0618487	0.0699588	0.0108847	-0.064639
Phosphoglyc	0.0458385	0.0783738	-0.250741	-0.166314	-0.224181	0.158756	-0.0677213	0.0833872	0.0142609	-0.0664878
XXL_VLDL_PL	-0.483715	-0.206754	0.0883262	-0.100263	-0.0655968	0.121696	-0.0167486	0.0426228	-0.11766	0.049227
HDL_PL	0.313845	0.348381	-0.277125	-0.0494337	-0.142563	0.0117641	-0.085363	0.0196722	0.0435013	-0.112649
IDL_PL	0.104176	-0.26484	-0.167753	-0.203629	-0.0895944	0.124764	-0.00748177	0.0626101	0.0185819	-0.0342226
LDL_PL	-0.0703844	-0.325005	-0.163654	-0.236936	-0.151282	0.176807	0.00503735	0.0667285	-0.014233	-0.0206626
L_HDL_PL	0.524981	0.30301	-0.189488	0.0338531	-0.0474509	-0.106079	-0.0631806	-0.0215092	0.0487955	-0.0942296
L_LDL_PL	-0.00977186	-0.307454	-0.198074	-0.234524	-0.143804	0.165564	-0.000844133	0.0544026	-0.000764809	-0.0272477
L_VLDL_PL	-0.473608	-0.281312	0.100078	-0.138515	-0.0852374	0.195503	-0.00411377	0.0710835	-0.10108	0.0376269
M_HDL_PL	0.155492	0.366005	-0.303971	-0.0652014	-0.164677	0.0689768	-0.0962746	0.0336059	0.0449828	-0.104723
M_LDL_PL	-0.175118	-0.334751	-0.133042	-0.233895	-0.165959	0.197977	0.00810446	0.086049	-0.0278675	-0.00878113
M_VLDL_PL	-0.222201	-0.389272	-0.0206518	-0.204325	-0.119688	0.210091	-0.0123702	0.0913678	-0.06821	0.0151615
S_HDL_PL	-0.232452	0.180754	-0.29445	-0.153511	-0.203072	0.220414	-0.0650951	0.0797783	0.0120014	-0.0711922
S_LDL_PL	-0.0893259	-0.340133	-0.0569143	-0.219051	-0.134909	0.15443	0.02746	0.0667184	-0.0386052	-0.0158736
S_VLDL_PL	-0.249462	-0.365961	-0.0157873	-0.196545	-0.121913	0.217963	0.00417853	0.10791	-0.0592522	0.0298374
VLDL_PL	-0.367854	-0.324948	0.0495237	-0.181149	-0.104008	0.197045	-0.00980775	0.0933306	-0.0879092	0.0352688
XL_HDL_PL	0.576729	0.124473	-0.0435268	0.0562578	0.0521089	-0.153729	-0.0270206	-0.0284811	0.00420991	-0.0627898
XL_VLDL_PL	-0.474341	-0.286026	0.0991811	-0.149258	-0.0783265	0.166467	-0.00853542	0.0546965	-0.10858	0.0378707
XS_VLDL_PL	-0.155461	-0.237501	0.0119602	-0.166093	-0.0312953	0.147143	0.0141761	0.108816	-0.0191887	0.0319382
XXL_VLDL_PL_pct	-0.20813	-0.0345073	0.00766432	-0.0180808	-0.0453722	0.0605475	0.0551662	0.0497356	0.0533028	0.0779643
IDL_PL_pct	-0.0238678	-0.0689534	0.237006	0.150338	0.0541315	-0.0107239	0.0681649	0.0655325	-0.0287983	0.0768499
L_HDL_PL_pct	-0.582909	0.203795	0.051153	-0.0078598	-0.0364547	0.061382	-0.0772749	0.0781224	0.0486986	-0.0230266
L_LDL_PL_pct	-0.08821	-0.111369	-0.0611861	0.00162997	0.139296	-0.124094	-0.00680847	-0.111258	-0.0276614	0.0406493
L_VLDL_PL_pct	-0.45266	-0.195435	0.0814544	-0.0690116	0.0338188	0.1286	0.0587985	0.0992024	-0.0556974	0.102479
M_HDL_PL_pct	-0.554611	-0.0845823	0.220506	0.00538329	0.127385	0.0758058	-0.0325289	0.0787801	-0.0216562	0.0320708
M_LDL_PL_pct	0.16049	0.135335	-0.0537465	0.123883	0.0468437	-0.0903818	-0.0163775	-0.0777191	0.119534	0.0401925
M_VLDL_PL_pct	0.296544	-0.186766	-0.171733	-0.122941	0.0500261	0.00642693	0.022426	0.0607279	0.0720393	-0.00133214
S_HDL_PL_pct	0.0662671	0.371589	0.00558507	0.0699023	0.0804758	-0.0759558	-0.116011	-0.00212993	0.0206507	-0.0875621
S_LDL_PL_pct	0.310311	0.228484	0.132497	0.154115	0.126684	-0.167256	0.047862	-0.104398	0.0675266	-0.00739254
S_VLDL_PL_pct	0.365542	-0.159221	-0.215261	-0.0895655	0.0194158	-0.0479099	-0.00839555	-0.00401097	0.0712192	-0.0419919
XL_HDL_PL_pct	0.504567	0.216105	0.00195681	0.113515	0.112139	-0.185913	-0.0243443	-0.0149959	0.0222388	-0.0494864
XL_VLDL_PL_pct	-0.128958	-0.359625	0.0357812	-0.106194	0.0501716	0.106898	0.0245327	0.018385	-0.0263603	0.117045
XS_VLDL_PL_pct	-0.372517	-0.03962	0.296302	0.0777425	0.0975891	-0.0114349	0.0659547	0.0848986	-0.0348932	0.137063
PUFA	-0.0386152	-0.20152	-0.155009	-0.161487	-0.311451	0.197287	-0.0768972	0.0973524	0.0167669	-0.0327408
PUFA_by_MUFA	0.585421	0.0841448	-0.0265969	0.111332	-0.00792833	-0.100508	-0.0432968	-0.0729553	0.16289	-0.0224873
PUFA_pct	0.551056	-0.0268087	-0.0173448	0.143603	-0.0719781	-0.0864042	-0.0604358	-0.0389535	0.170998	0.00820209
Pyruvate	-0.151763	0.0731837	-0.00902002	-0.0383883	0.0592443	0.0547696	-0.0675374	0.0222868	-0.106577	0.00767216
Remnant_C	-0.0780713	-0.34242	-0.113486	-0.227922	-0.101129	0.165667	-0.016011	0.0660958	-0.0297888	-0.0113318
SFA	-0.306807	-0.0636062	-0.0971203	-0.207277	-0.15468	0.174182	-0.0246413	0.0776552	-0.0696392	-0.0348331
SFA_pct	-0.25809	0.253183	-0.00668387	-0.148973	0.162551	0.0224502	0.0497884	-0.0536359	-0.0899611	-0.0605683
Sphingomyelins	0.16084	-0.0714634	-0.252979	-0.210327	-0.163865	0.106974	-0.0399314	0.0380893	0.0305148	-0.0753372
Total_C	0.103519	-0.208808	-0.228121	-0.226479	-0.172494	0.162308	-0.0207068	0.0534071	-0.000780429	-0.0552853
non_HDL_C	-0.0566282	-0.33589	-0.145055	-0.235981	-0.13701	0.179366	-0.0070136	0.0687262	-0.0196928	-0.0214898
Cholines	0.106479	0.0461072	-0.265148	-0.170625	-0.219306	0.157138	-0.0636159	0.0804809	0.0141431	-0.065405
Total_BCAA	-0.278496	-0.144035	0.188726	-0.173801	-0.0657286	0.131129	-0.075521	-0.0378097	0.144386	-0.0254049
Total_P	0.178053	0.173602	-0.36859	-0.155837	-0.235117	0.147973	-0.0526687	0.0378008	0.0312326	-0.0972618
Total_CE	0.128657	-0.188342	-0.246462	-0.224077	-0.178418	0.16036	-0.0229001	0.0531442	0.0046276	-0.0613194
Total_FA	-0.277284	-0.141769	-0.10683	-0.190783	-0.223785	0.190689	-0.0455378	0.104188	-0.0516462	-0.0257871
Total_FC	0.0413565	-0.254024	-0.178981	-0.229716	-0.156648	0.164881	-0.0158295	0.0547913	-0.014848	-0.0381408
XXL_VLDL_L	-0.456914	-0.218373	0.0981469	-0.109726	-0.0708256	0.105519	-0.0216902	0.0327849	-0.14368	0.0538751
HDL_L	0.373724	0.323099	-0.289376	-0.0511385	-0.147813	0.00566234	-0.0749592	0.0105382	0.0427115	-0.108986
IDL_L	0.101523	-0.239968	-0.197806	-0.218948	-0.0955625	0.121342	-0.0170639	0.0455746	0.0219165	-0.0446897
LDL_L	-0.0681172	-0.313463	-0.159658	-0.236988	-0.163478	0.188552	0.00421963	0.0774822	-0.0139758	-0.0250289
L_HDL_L	0.565243	0.263272	-0.186712	0.0304053	-0.0395023	-0.106417	-0.0511268	-0.0303484	0.0421439	-0.0850956
L_LDL_L	0.00244961	-0.287469	-0.186171	-0.229308	-0.159855	0.179577	0.000635361	0.067675	0.00420777	-0.031973
L_VLDL_L	-0.452458	-0.294808	0.0945035	-0.146656	-0.105879	0.194388	-0.0181485	0.0608058	-0.110334	0.028301
Total_L	-0.0854474	-0.179785	-0.153268	-0.225635	-0.189675	0.200645	-0.0348457	0.0823906	-0.0363209	-0.0453916
M_HDL_L	0.219272	0.360872	-0.32032	-0.0628385	-0.171093	0.0583875	-0.0873307	0.0214947	0.0475709	-0.105175
M_LDL_L	-0.189051	-0.338576	-0.122451	-0.241254	-0.167194	0.202589	0.0102629	0.0923666	-0.0402746	-0.0128144
M_VLDL_L	-0.293088	-0.367824	0.0145486	-0.194743	-0.135721	0.21614	-0.0206906	0.0891937	-0.0865919	0.0165505
S_HDL_L	-0.251345	0.130512	-0.302918	-0.170321	-0.223543	0.238955	-0.0455915	0.0816886	0.010446	-0.0617904
S_LDL_L	-0.151722	-0.362598	-0.0817233	-0.234241	-0.151928	0.18048	0.0137045	0.0860102	-0.0509793	-0.0111399
S_VLDL_L	-0.336695	-0.315397	0.0407555	-0.172337	-0.12531	0.221941	0.00379922	0.111869	-0.0755792	0.0378457
VLDL_L	-0.403773	-0.304224	0.0647276	-0.17255	-0.11175	0.19422	-0.0183429	0.0798387	-0.102918	0.033802
XL_HDL_L	0.582958	0.0974568	-0.0556579	0.0399573	0.0377249	-0.137895	-0.0220045	-0.0318142	0.0042923	-0.0626698
XL_VLDL_L	-0.486863	-0.268969	0.0958885	-0.142936	-0.088087	0.171747	-0.0125975	0.0518973	-0.114499	0.0381657
XS_VLDL_L	-0.117065	-0.238788	-0.0201812	-0.177771	-0.0431906	0.150112	0.00692089	0.102551	-0.0170724	0.015975
Total_PL	0.047107	-0.0273381	-0.229187	-0.199145	-0.197044	0.171116	-0.0524784	0.0779448	-0.00483098	-0.0737922
Total_TG	-0.453108	-0.197986	0.0926572	-0.137791	-0.111429	0.193442	-0.0142908	0.0653899	-0.110562	0.0348296
XXL_VLDL_TG	-0.430299	-0.209897	0.103661	-0.0992708	-0.0569827	0.0950837	-0.0412374	0.0076615	-0.148936	0.0361428
HDL_TG	-0.302716	0.00611684	0.0427111	-0.0922959	-0.0671423	0.16253	-0.0186646	0.0773478	-0.0466408	0.016183
IDL_TG	-0.330605	-0.0471221	0.0634807	-0.125291	-0.0800585	0.168944	0.0416223	0.142567	-0.0356215	0.0468518
LDL_TG	-0.386373	-0.0759572	0.0470032	-0.149172	-0.125956	0.189584	0.0481776	0.140769	-0.0614067	0.0484775
L_HDL_TG	0.0689899	0.108686	0.0178712	-0.0393424	-0.0496106	0.0486021	-0.0397719	0.0409005	-0.0246712	-0.0273562
L_LDL_TG	-0.363438	-0.0448694	0.033874	-0.146146	-0.11133	0.184296	0.0539257	0.147065	-0.0427552	0.0463183
L_VLDL_TG	-0.449968	-0.26908	0.0984247	-0.134473	-0.11851	0.181315	-0.0280048	0.0420679	-0.122523	0.0130503
M_HDL_TG	-0.322798	0.0342712	0.0117515	-0.0887788	-0.0543113	0.168403	-0.0326017	0.0758152	-0.0315952	0.00890707
M_LDL_TG	-0.407254	-0.103888	0.0561699	-0.151493	-0.148454	0.192933	0.0461138	0.135098	-0.0781819	0.0521602
M_VLDL_TG	-0.418155	-0.277926	0.0773771	-0.146657	-0.138498	0.211617	-0.026093	0.0741989	-0.106012	0.0203451
S_HDL_TG	-0.508291	-0.0952909	0.0780776	-0.102151	-0.066856	0.201324	0.011127	0.0980642	-0.0601365	0.0426839
S_LDL_TG	-0.416011	-0.173103	0.0879332	-0.141357	-0.140765	0.178304	0.0150096	0.102985	-0.114598	0.0471661
S_VLDL_TG	-0.412704	-0.185333	0.112517	-0.1019	-0.133342	0.205653	-0.00728436	0.092294	-0.0961984	0.0395842
VLDL_TG	-0.461622	-0.236688	0.0995582	-0.133524	-0.111793	0.185183	-0.0188842	0.0514037	-0.121844	0.0292411
XL_HDL_TG	-0.0641827	-0.0637555	0.0967455	-0.0779872	-0.0890095	0.094331	-0.00701068	0.0760789	-0.0858477	0.0010621
XL_VLDL_TG	-0.498427	-0.226383	0.104878	-0.128488	-0.0878261	0.165503	-0.0107146	0.0412934	-0.122989	0.0315713
XS_VLDL_TG	-0.371565	-0.0851545	0.107364	-0.110769	-0.0871118	0.177461	0.0340693	0.130098	-0.0555588	0.0533541
TG_by_PG	-0.526365	-0.243283	0.210874	-0.0799073	-0.0247842	0.152997	0.0166996	0.0446847	-0.12879	0.0588957
XXL_VLDL_TG_pct	-0.0830275	-0.0472773	0.08566	-0.0232707	0.00026987	-0.0435589	-0.0599943	-0.0434478	-0.08841	-0.0476565
IDL_TG_pct	-0.427628	0.176985	0.249617	0.0786333	0.00662697	0.0643329	0.0632514	0.0905313	-0.0565026	0.0912527
L_HDL_TG_pct	-0.456406	-0.151647	0.186653	-0.062681	-0.00804485	0.134153	0.0138357	0.0515452	-0.0605566	0.0648397
L_LDL_TG_pct	-0.39376	0.250542	0.232128	0.0808162	0.0441492	0.016283	0.0689354	0.0750603	-0.0449731	0.0818751
L_VLDL_TG_pct	0.0331202	0.227402	0.0603402	0.0882963	-0.0677945	-0.0925665	-0.0759803	-0.103726	-0.0357	-0.0947882
M_HDL_TG_pct	-0.446825	-0.165102	0.193574	-0.0524586	0.0368533	0.137166	0.0110751	0.0631109	-0.0610316	0.0659605
M_LDL_TG_pct	-0.285577	0.271779	0.222462	0.101885	0.00838497	-0.00335595	0.056383	0.0487386	-0.0468698	0.0760032
M_VLDL_TG_pct	-0.424697	0.118561	0.169413	0.0777268	-0.0522882	0.0641709	-0.0137592	-0.0179962	-0.0800679	0.0124491
S_HDL_TG_pct	-0.483295	-0.171512	0.220766	-0.044498	0.0190531	0.134973	0.0337706	0.074334	-0.0753164	0.0783247
S_LDL_TG_pct	-0.380849	0.094542	0.181864	0.028711	-0.0437544	0.0689488	0.0145404	0.0448134	-0.0939309	0.0626719
S_VLDL_TG_pct	-0.295044	0.192591	0.179142	0.109204	-0.0655566	0.041441	-0.0214505	-0.0112369	-0.067325	0.0176088
XL_HDL_TG_pct	-0.530173	-0.131935	0.109606	-0.0946206	-0.0919276	0.189705	0.00370773	0.0734561	-0.0643727	0.0585833
XL_VLDL_TG_pct	-0.339709	0.126912	0.113308	0.033136	-0.050168	0.0631983	-0.00357631	-0.0444278	-0.0869241	0.0085927
XS_VLDL_TG_pct	-0.433952	0.175487	0.193776	0.057811	-0.0795736	0.0917947	0.0432404	0.0683566	-0.059658	0.0652493
Tyr	-0.130876	0.00247355	0.0225936	-0.201776	-0.0897623	-0.0211656	-0.0387652	-0.0779874	0.200122	-0.0877425
VLDL_C	-0.253445	-0.37644	-0.00508113	-0.200379	-0.0919183	0.186494	-0.00618214	0.0906504	-0.0719889	0.0278935
Val	-0.296561	-0.118208	0.24044	-0.21466	-0.0727861	0.1517	-0.101668	-0.0467178	0.165225	-0.00583495
Third_Ventricle	-0.146516	0.478765	-0.0811199	0.0386813	-0.0315811	0.0617249	-0.0583571	0.0613985	-0.100097	0.00582371
Fourth_Ventricle	0.0159987	0.24004	0.155441	-0.065619	-0.235058	0.120276	-0.303663	0.0855263	-0.19825	0.0986061
Brain_Stem	0.322054	-0.269792	-0.12486	-0.0352114	-0.0010634	-0.17007	-0.157769	-0.0626063	-0.00612446	-0.0950768
Fifth_Ventricle	0.00518597	-0.0431607	0.015979	0.00950371	0.0643479	0.0947813	0.0734894	0.0975015	0.0592134	-0.0119473
CC_Posterior	0.117509	-0.238153	0.00789222	-0.0530639	-0.0283511	-0.00152237	-0.0865161	-0.0642112	0.135954	0.104298
CC_Mid_Posterior	0.126901	-0.37033	0.0959061	0.045106	-0.0151345	-0.186568	-0.0140962	0.000667352	-0.163797	-0.146907
CC_Central	0.0884441	-0.414564	0.13883	0.0290859	-0.0361345	-0.16241	-0.0782635	-0.0797708	0.0680692	-0.143628
CC_Mid_Anterior	0.0980855	-0.404142	0.107306	0.0155042	-0.0476995	-0.0979815	0.0147247	-0.114307	-0.040752	-0.0714281
CC_Anterior	0.0147286	-0.181317	-0.000989272	-0.122883	-0.0678572	0.0446825	-0.00956856	0.0371983	0.0135384	-0.00040785
EstimatedTotalIntraCranialVol	0.412581	0.134893	0.428062	-0.268088	0.331588	0.0121365	0.0541151	-0.127155	0.0111274	0.057627
Lateral_Ventricle	-0.116612	0.438284	-0.150516	-0.0237353	-0.0321093	0.0709571	-0.174298	0.0894717	-0.112015	0.119551
Inf_Lat_Vent	-0.0251255	0.429062	0.0545719	0.144859	-0.010597	-0.175021	-0.208458	0.188722	-0.142997	0.143515
Cerebellum_Cortex	0.343362	-0.103927	-0.121817	-0.0271404	-0.0423964	0.212598	-0.048089	0.0228987	-0.304055	-0.0173427
Thalamus_Proper	0.120024	-0.319409	0.110157	-0.296414	-0.101503	0.0673696	-0.194378	-0.0489979	0.091125	-0.15357
Caudate	0.0464508	-0.0530282	0.00126097	-0.0716824	0.094148	0.190874	-0.115523	0.0645486	-0.0567102	0.186896
Putamen	-0.104942	-0.270263	0.0297998	-0.0880083	-0.0564743	-0.000474163	0.103493	0.138139	0.138076	-0.00482829
Pallidum	0.0955909	-0.0968668	-0.0600256	0.10529	-0.0584625	-0.0295733	-0.00311399	0.0862409	0.0277126	-0.0571731
Hippocampus	0.0828852	-0.418788	0.14937	-0.0706302	-0.22487	0.0821263	0.0864153	0.0942245	0.0236851	-0.0563491
Amygdala	-0.0867916	-0.393283	0.181161	-0.113831	-0.176843	0.0641309	0.12505	0.16947	-0.0066724	0.108887
Accumbens_area	-0.103643	-0.306391	0.169207	-0.0420647	0.118364	0.0703405	0.189072	-0.000300104	0.100374	0.070998
VentralDC	0.212313	-0.250185	-0.194287	-0.021207	-0.0704111	-0.0414417	-0.234125	-0.123962	-0.0358131	-0.19141
bankssts_thickness	0.206912	-0.0514148	-0.0390303	0.0953273	-0.0771558	-0.00299989	-0.0552083	0.000107285	0.149138	0.126383
caudalanteriorcingulate_thickness	-0.0764258	0.0958235	-0.0561009	0.123422	-0.0509873	-0.0345112	0.0962113	-0.0635988	-0.0423683	0.0517757
caudalmiddlefrontal_thickness	-0.0939938	-0.0385766	-0.0242756	-0.0678912	0.100394	-0.0811593	-0.1578	0.0686542	-0.0145227	-0.0106309
cuneus_thickness	-0.0848814	0.00848412	0.00686409	-0.0637238	-0.0678751	0.00436544	0.0158127	0.0540046	-0.0957448	0.169793
entorhinal_thickness	0.063145	0.134694	-0.072963	0.00468996	-0.0740676	0.086248	0.117735	0.00211541	0.137333	0.0186852
fusiform_thickness	0.146558	0.000109647	-0.0944985	0.194125	-0.22374	0.0711036	0.192933	-0.210584	0.108222	-0.0531679
inferiorparietal_thickness	-0.132594	-0.0628244	-0.017294	0.0622043	0.273245	0.0148722	-0.0900076	0.184433	-0.133103	0.0818253
inferiortemporal_thickness	0.0279426	0.0621477	-0.134776	0.0756772	-0.0762873	0.00947914	0.207521	-0.154578	0.0176143	-0.00694008
isthmuscingulate_thickness	0.0617712	-0.127993	-0.106612	0.106322	0.13358	-0.0249555	-0.0515612	-0.0512135	0.0641256	-0.00930667
lateraloccipital_thickness	-0.146534	-0.261917	-0.152557	0.0071244	0.0750547	0.132347	-0.0135311	-0.0484544	-0.126347	0.0770231
lateralorbitofrontal_thickness	-0.109366	0.141809	-0.180146	0.10434	-0.0188121	0.0874277	0.178879	-0.182999	-0.0109514	0.0789728
lingual_thickness	0.0682502	-0.034731	0.0587428	-0.00155862	-0.0430383	0.163504	0.194693	-0.0231046	-0.0113733	0.0843718
medialorbitofrontal_thickness	0.0175725	-0.0140559	0.0128794	0.175159	0.0139771	0.146188	0.138758	-0.0351982	0.15948	-0.0997756
middletemporal_thickness	0.154472	-0.0240615	-0.0168389	0.221898	0.0136629	-0.0378389	0.0268258	-0.0488285	0.117631	-0.0325622
parahippocampal_thickness	0.0369593	-0.0364944	-0.031879	-0.0314619	-0.144401	0.162402	0.041763	0.118571	0.14315	-0.165861
paracentral_thickness	0.135498	0.108599	0.0216362	-0.169114	-0.217484	-0.0564931	-0.00458777	0.0301025	-0.165167	0.124509
parsopercularis_thickness	0.0465488	0.113968	-0.0253418	0.0999424	-0.00380455	-0.00758741	-0.0327181	0.0468213	0.156343	0.111166
parsorbitalis_thickness	-0.181824	0.091744	-0.0479489	0.0828428	0.00120123	0.129009	0.0678954	-0.0753095	-0.0375041	-0.10376
parstriangularis_thickness	-0.0735898	0.0901269	-0.0689026	0.204959	0.102377	-0.0606401	-0.152154	-0.0154032	0.0462803	-0.0747451
pericalcarine_thickness	-0.0569899	0.00399433	-0.12532	-0.099725	-0.0436059	-0.0785829	0.0598133	0.0392842	0.0176856	0.0163704
postcentral_thickness	0.0859875	0.071331	0.0377939	-0.291235	0.120429	-0.137435	-0.0524787	0.223758	0.00170211	-0.194198
posteriorcingulate_thickness	0.0822089	-0.0776829	-0.0475025	0.120331	0.0650628	-0.0453149	0.00441675	0.193881	0.0455891	-0.0417856
precentral_thickness	0.134085	0.106174	-0.00776883	-0.150126	-0.222878	-0.151139	-0.120526	0.0502235	0.0116217	0.0823517
precuneus_thickness	0.0558797	0.0267011	0.0382756	-0.10863	0.078983	0.0768345	-0.295519	-0.0541566	-0.0137586	0.174789
rostralanteriorcingulate_thickness	-0.0135351	0.0872169	-0.0525408	0.175517	-0.0709602	0.159077	0.122457	-0.00402109	0.0381148	-0.156096
rostralmiddlefrontal_thickness	-0.254574	-0.00138666	0.0441133	0.0110857	0.0707193	0.00941092	0.0741201	-0.106894	-0.0588642	-0.226366
superiorfrontal_thickness	-0.161925	-0.21448	0.115866	0.0764715	-0.0824501	-0.189179	-0.0680679	0.0122315	-0.13869	-0.0105446
superiorparietal_thickness	-0.178441	-0.0330835	0.0743016	-0.247198	0.206391	0.0323231	-0.320316	0.0107005	-0.213503	0.0696671
superiortemporal_thickness	0.33298	0.0982193	0.14455	0.138568	-0.238709	0.0832152	0.163273	0.0598613	0.16033	-0.170344
supramarginal_thickness	0.103497	0.0961496	-0.0580365	0.0110975	0.174441	-0.0408875	-0.0222487	0.0573815	0.0331169	-0.083045
frontalpole_thickness	-0.143823	-0.0393909	-0.0843314	0.0019762	-0.0231982	-0.00969472	0.260371	-0.0732905	0.0504123	-0.127467
temporalpole_thickness	0.0978796	0.221329	0.0548418	0.0714634	-0.196733	-0.0403843	0.167228	-0.254443	0.0708043	0.00393045
transversetemporal_thickness	0.216202	0.224328	-0.0490797	-0.0240342	-0.154684	0.112422	0.0457579	0.146758	-0.0498323	-0.0770316
insula_thickness	0.238951	0.0611344	0.0186311	0.146247	0.00219797	0.0453096	0.194168	-0.0900081	0.0986715	0.0951187
MeanThickness_thickness	0.143586	-0.467377	0.182581	0.27774	0.00777964	0.309343	0.0747263	-0.0803028	-0.158259	0.0283065
bankssts_area	0.0786373	-0.0913289	0.168	0.0208189	-0.00325724	0.11704	-0.0366163	-0.0961907	0.0963841	-0.0833124
caudalanteriorcingulate_area	-0.144916	0.151003	-0.0199631	0.0350823	-0.0352272	0.211773	-0.107261	0.0911803	0.113233	0.0330907
caudalmiddlefrontal_area	-0.15465	-0.00511682	-0.0810122	0.0415184	0.0787134	0.0659975	-0.00452012	-0.0472015	-0.00359338	-0.0639033
cuneus_area	0.0393315	-0.00207247	-0.0678767	0.129098	0.0209392	-0.0589754	-0.0434646	-0.14582	-0.113036	0.0321426
entorhinal_area	0.107332	-0.0556245	0.0461922	0.100761	-0.0759314	-0.0132812	-0.0806712	0.0768769	-0.0770142	-0.172556
fusiform_area	0.0967379	-0.0189002	0.102106	0.035665	0.0272505	-0.0964161	0.0147884	-0.166018	-0.113853	-0.102983
inferiorparietal_area	0.136252	-0.0702226	0.024139	0.058901	0.0647158	0.0533305	-0.0635602	-0.0388882	0.132544	0.209121
inferiortemporal_area	0.157577	-0.000959522	0.0362276	0.00677086	-0.0366399	0.0189694	0.035533	0.109153	-0.00529295	-0.114579
isthmuscingulate_area	-0.130882	0.12917	0.0138888	-0.0487905	-0.098506	-0.00742694	0.0467906	0.0302404	-0.143675	0.18218
lateraloccipital_area	0.0542437	0.0172764	-0.0022895	0.00980917	-0.148239	-0.104072	0.15283	-0.00597595	-0.197242	-0.0148812
lateralorbitofrontal_area	-0.0569159	-0.0441473	0.235342	-0.0186937	-0.074586	0.0474732	0.0290705	0.0117186	0.0270539	-0.0439097
lingual_area	0.108218	-0.0707282	-0.0699205	0.0743208	-0.218741	0.0496334	0.0597695	-0.0721443	0.00997835	-0.0354764
medialorbitofrontal_area	-0.0228223	0.0257997	0.0219945	-0.0453296	0.0119564	0.0580235	0.128575	-0.0390018	0.0768822	0.135035
middletemporal_area	0.156426	0.0344501	0.0167576	0.0627253	0.0263441	0.0379256	0.160288	0.0231367	-0.0167938	0.0119055
parahippocampal_area	0.0886875	-0.0775287	-0.0653819	0.10541	0.0475612	-0.109937	-0.0563547	-0.0809841	-0.166203	-0.0120671
paracentral_area	-0.253666	-0.0173884	0.00954865	-0.0478159	0.151335	0.0804569	0.0490972	-0.126416	0.0889601	0.0814617
parsopercularis_area	-0.0146215	-0.0663465	-0.0386355	0.0109119	0.147039	0.00333887	0.186619	0.210104	-0.0171676	0.0762263
parsorbitalis_area	0.0692075	-0.0598694	-0.0333668	-0.00218543	0.0025618	0.0937426	-0.0163766	-0.0633417	0.0367067	-0.0711723
parstriangularis_area	0.0583864	-0.101207	0.0198875	0.0313651	-0.140825	0.0446959	-0.0728583	0.176325	-0.083791	0.0883839
pericalcarine_area	0.116113	0.0345972	-0.0960006	0.137667	-0.12224	0.0579764	0.0391415	-0.0716086	0.00599064	0.0811568
postcentral_area	0.0139705	-0.0253218	-0.047505	-0.0368138	0.0873118	-0.223612	0.0852234	0.0801897	0.0373026	-0.0968894
posteriorcingulate_area	-0.130655	0.049972	0.0140129	-0.050348	-0.178069	-0.112468	0.110747	0.0365598	0.148917	0.190056
precentral_area	-0.0419161	0.0312741	-0.13463	-0.0288329	0.0690061	0.0210137	0.0310177	0.0506433	0.0015983	-0.07101
precuneus_area	-0.126023	-0.0247215	-0.0293608	-0.0989656	0.147906	-0.0676479	-0.00465347	-0.0407796	0.0238887	-0.163252
rostralanteriorcingulate_area	-0.208313	0.0852125	0.0306612	-0.0764768	0.030418	0.0413784	-0.153058	0.108757	0.0810131	-0.00881393
rostralmiddlefrontal_area	-0.00725667	0.129316	0.094049	0.199516	-0.0495723	0.231648	-0.123005	0.0120948	0.129721	0.0231794
superiorfrontal_area	-0.158572	0.00303101	0.0338538	-0.0847778	0.171645	-0.00996458	-0.0167052	0.0357451	0.0288865	0.142359
superiorparietal_area	-0.0344088	0.0508956	-0.108353	-0.1302	-0.0378802	-0.0654765	-0.0590832	-0.0981028	-0.120832	-0.117751
superiortemporal_area	0.00510673	-0.0632397	0.042335	-0.0926402	0.00102559	-0.0278937	-0.0607406	0.0406741	0.00892308	0.0932074
supramarginal_area	-0.00108217	0.00511141	-0.00529386	-0.0485869	0.00356129	-0.135554	-0.0780493	0.0736586	0.0349983	-0.0834827
frontalpole_area	0.0997938	-0.0672967	-0.0477363	-0.0532239	0.149413	-0.0401313	0.00238009	0.119526	-0.0135261	0.0140914
temporalpole_area	-0.0393533	-0.0404672	-0.0335705	-0.00322491	-0.0068014	0.0486408	-0.107435	0.135678	0.00820479	-0.0144381
transversetemporal_area	-0.0918232	-0.100486	0.0534871	-0.157486	-0.0907118	-0.00631104	-0.104028	0.0281197	0.112105	-0.0184376
insula_area	0.0291149	-0.0362464	0.0162206	-0.0486702	-0.0630328	0.0203446	-0.202413	0.0477972	-0.0208668	0.0472578
WhiteSurfArea_area	0.449595	-0.0227626	0.227986	-0.523541	0.237234	-0.00208289	0.0995918	-0.0432349	0.0699981	0.0583369
