## Supplementary material for "Shared Molecular Landscape of Human Brain Structure and Systemic Metabolism": ST6

### Sheet: Sheet 1
measure	h2	h2_sd	discoverability	disc_sd	polygenicity	poly_sd	AIC
Accumbens_area	0.218756	0.00689872	0.000152434	9.09822e-06	2216.16	176.381	81.3474
Amygdala	0.195603	0.00549071	0.000185435	1.38148e-05	1631.74	144.275	76.1017
bankssts_area	0.132127	0.00688889	0.000162373	1.802e-05	1270.35	183.934	49.6708
bankssts_thickness	0.0619598	0.00410443	0.000108445	1.38313e-05	900.271	180.721	-0.558021
Brain_Stem	0.270893	0.0068761	0.000296298	1.55211e-05	1409.47	82.826	269.815
caudalanteriorcingulate_area	0.117906	0.00431956	9.23029e-05	7.92392e-06	1981.4	219.314	9.02816
caudalanteriorcingulate_thickness	0.138889	0.00590507	0.000113097	7.72211e-06	1898.54	173.461	32.5841
caudalmiddlefrontal_area	0.183229	0.00585205	0.000169189	1.34554e-05	1677.04	160.975	88.7688
caudalmiddlefrontal_thickness	0.138552	0.00524605	8.68777e-05	1.02813e-05	2489.94	336.807	13.4811
Caudate	0.296152	0.0045438	0.000254582	8.36425e-06	1790.62	73.8185	228.852
CC_Anterior	0.289831	0.00801281	0.000246837	1.26986e-05	1811.64	132.993	191.19
CC_Central	0.24984	0.00571913	0.00024704	1.08171e-05	1558.47	90.6814	229.264
CC_Mid_Anterior	0.245521	0.00679915	0.000214523	8.73705e-06	1763.58	108.617	159.96
CC_Mid_Posterior	0.258595	0.00747153	0.000204503	7.51968e-06	1947.25	103.887	184.643
CC_Posterior	0.32625	0.00483379	0.00034575	1.36817e-05	1453.3	70.3891	430.973
Cerebellum_Cortex	0.232983	0.00494481	0.000284781	3.94481e-05	1287.23	214.39	182.797
cuneus_area	0.183183	0.00410296	0.000328018	2.04427e-05	862.372	63.8348	187.178
cuneus_thickness	0.157611	0.00553548	0.000142729	1.24157e-05	1713.51	192.869	32.1475
entorhinal_area	0.162311	0.0040645	0.00015002	7.86409e-06	1668.83	110.998	51.9815
entorhinal_thickness	0.11501	0.00521145	0.00011172	7.50429e-06	1591.76	151.397	20.1613
EstimatedTotalIntraCranialVol	0.288682	0.00613669	0.000270665	1.42281e-05	1644.76	104.305	258.047
Fifth_Ventricle	0.0336226	0.0199204	0.00379991	0.00684054	1547.87	2361.93	-5.87382
Fourth_Ventricle	0.297034	0.00788295	0.000291017	2.61894e-05	1584.1	170.89	271.124
frontalpole_area	0.0826239	0.00419287	6.20018e-05	7.99157e-06	2089.87	340.443	12.035
frontalpole_thickness	0.0705912	0.00438533	0.000125997	1.20524e-05	873.439	131.441	13.3698
fusiform_area	0.170051	0.00394884	0.000114605	5.87814e-06	2287.78	140.755	34.9142
fusiform_thickness	0.120344	0.00444516	2.75002e-05	7.61776e-06	8373.39	7066.19	-0.585436
Hippocampus	0.228039	0.00693041	0.000314778	1.99428e-05	1119.6	97.0667	201.946
inferiorparietal_area	0.179908	0.00460968	0.000242362	1.26882e-05	1145.06	78.5493	127.493
inferiorparietal_thickness	0.141325	0.00526343	7.93047e-05	5.75977e-06	2757.47	265.266	15.7584
inferiortemporal_area	0.170705	0.00452791	0.00010025	7.34707e-06	2633.49	224.708	30.2919
inferiortemporal_thickness	0.155848	0.00424999	8.95031e-05	7.13283e-06	2697.34	267.585	20.9057
Inf_Lat_Vent	0.131855	0.00664032	0.000206751	2.02868e-05	994.059	144.355	84.6212
insula_area	0.209686	0.0059398	0.000125505	6.12741e-06	2576.09	170.417	41.9027
insula_thickness	0.144507	0.00330075	0.000180517	1.01503e-05	1235.05	82.8193	69.6721
isthmuscingulate_area	0.190723	0.00526866	0.000130879	5.66052e-06	2245.41	132.628	61.4299
isthmuscingulate_thickness	0.19475	0.00619758	0.00014386	7.85611e-06	2089.53	161.392	78.092
lateraloccipital_area	0.174358	0.00615031	0.000279041	1.47787e-05	964.331	76.6222	149.246
lateraloccipital_thickness	0.179365	0.005105	6.15524e-05	5.63156e-06	4519.79	461.828	8.83819
lateralorbitofrontal_area	0.209158	0.00683945	0.000217913	1.42824e-05	1484.01	134.551	138.539
lateralorbitofrontal_thickness	0.128261	0.00522744	0.000107128	7.24765e-06	1851.13	167.162	34.8122
Lateral_Ventricle	0.204368	0.00514981	0.000395542	2.99545e-05	799.565	72.087	305.411
lingual_area	0.245431	0.00617107	0.000266484	1.01307e-05	1418.68	81.2886	175.362
lingual_thickness	0.185211	0.00621544	0.000111971	5.0696e-06	2548.16	144.17	34.473
MeanThickness_thickness	0.26377	0.00483635	0.000250217	1.60453e-05	1628.55	126.659	152.942
medialorbitofrontal_area	0.109565	0.00443696	6.75343e-05	8.38966e-06	2538.83	377.078	4.305
medialorbitofrontal_thickness	0.124598	0.00587718	9.33347e-05	7.47046e-06	2070.55	238.604	18.5303
middletemporal_area	0.214365	0.00640692	0.000178669	1.17813e-05	1854.87	163.815	91.2637
middletemporal_thickness	0.128953	0.0033272	9.25176e-05	7.39081e-06	2156.62	184.638	12.3994
Pallidum	0.227247	0.00553192	0.000141165	6.36999e-06	2480.25	135.183	78.0648
paracentral_area	0.206623	0.00613687	0.000108335	5.80339e-06	2941.72	199.584	27.7088
paracentral_thickness	0.142834	0.00391496	7.05771e-05	4.51795e-06	3125.26	233.445	2.90795
parahippocampal_area	0.174558	0.00584035	0.000122795	5.6823e-06	2191.96	154.83	50.616
parahippocampal_thickness	0.206285	0.00497159	0.000156874	9.91221e-06	2030	142.781	67.8115
parsopercularis_area	0.107005	0.00655625	0.000231593	1.86569e-05	718.337	104.995	25.6278
parsopercularis_thickness	0.0919551	0.00645579	9.0062e-05	1.62647e-05	1626.75	341.06	2.35919
parsorbitalis_area	0.138998	0.00544433	0.000176721	8.7114e-06	1213.28	92.5933	76.3922
parsorbitalis_thickness	0.0851845	0.00580622	7.70345e-05	9.31787e-06	1728.12	267.699	13.2356
parstriangularis_area	0.118899	0.00503836	0.000603666	5.89905e-05	306.491	40.3019	206.085
parstriangularis_thickness	0.100781	0.00547403	6.0468e-05	7.56224e-06	2605.93	375.58	1.38932
pericalcarine_area	0.298498	0.00594328	0.000449333	2.11339e-05	1023.92	60.0405	435.968
pericalcarine_thickness	0.143125	0.00457172	9.42159e-05	6.07765e-06	2347.78	202.574	9.85889
postcentral_area	0.1112	0.0116169	0.000624011	0.00022468	309.024	103.645	162.928
postcentral_thickness	0.155336	0.0189357	0.000275856	7.36926e-05	943.637	309.538	86.8974
posteriorcingulate_area	0.194098	0.00470493	7.34364e-05	3.46091e-06	4072.18	216.801	24.3662
posteriorcingulate_thickness	0.152908	0.00400388	0.000128838	6.13845e-06	1829.24	110.292	34.805
precentral_area	0.149738	0.0176897	0.000574066	0.000240895	509.734	266.49	172.995
precentral_thickness	0.148199	0.00422021	6.81172e-05	6.52307e-06	3377.81	357.475	11.6186
precuneus_area	0.22582	0.00598191	0.000261521	1.15365e-05	1330.5	76.0181	217.6
precuneus_thickness	0.124289	0.00569974	0.000175553	1.09478e-05	1093.7	97.9047	56.0682
Putamen	0.245127	0.00588753	0.000240525	9.27255e-06	1569.85	86.7694	150.97
rostralanteriorcingulate_area	0.120468	0.00518863	7.53738e-05	6.04477e-06	2475.94	257.201	7.9016
rostralanteriorcingulate_thickness	0.109255	0.00378026	0.000104062	9.57063e-06	1630.45	185.74	16.6686
rostralmiddlefrontal_area	0.209013	0.00582379	0.00015985	1.06363e-05	2021.26	174.19	94.8035
rostralmiddlefrontal_thickness	0.136575	0.00516334	4.15789e-05	4.49975e-06	5109.76	580.76	1.96871
superiorfrontal_area	0.180249	0.0056507	0.00016751	1.02505e-05	1661.75	131.816	81.0554
superiorfrontal_thickness	0.149458	0.00590621	0.000144576	1.68171e-05	1613.81	218.616	18.9745
superiorparietal_area	0.18806	0.0065507	0.000367926	2.77478e-05	792.089	86.3922	218.494
superiorparietal_thickness	0.138753	0.00657983	0.000314809	2.17757e-05	682.702	76.9333	163.032
superiortemporal_area	0.271348	0.00515732	0.000139255	6.11227e-06	3002.19	161.726	72.7443
superiortemporal_thickness	0.224584	0.0063699	0.000117853	7.14769e-06	2943.41	237.685	30.1177
supramarginal_area	0.118357	0.0113402	0.000842843	0.000240884	241.809	94.4692	159.325
supramarginal_thickness	0.128815	0.00425008	3.65087e-05	4.44213e-06	5497.5	631.976	0.993253
temporalpole_area	0.103225	0.00346178	6.10631e-05	7.34083e-06	2638.91	346.152	1.13004
temporalpole_thickness	0.0876006	0.00464563	0.000132939	1.3468e-05	1026.32	143.553	13.6413
Thalamus_Proper	0.225387	0.00670559	0.00015079	8.92136e-06	2307.27	171.8	83.2847
Third_Ventricle	0.222511	0.00663695	0.000313334	1.87565e-05	1096.56	85.4966	217.786
transversetemporal_area	0.185236	0.00355633	0.000139342	7.47792e-06	2050.05	126.619	44.0876
transversetemporal_thickness	0.160234	0.00610281	8.67098e-05	9.69171e-06	2881.19	374.922	17.6748
VentralDC	0.238485	0.0055713	0.000196602	9.8637e-06	1870.6	121.53	145.671
WhiteSurfArea_area	0.33794	0.00464493	0.000281954	1.25472e-05	1845.95	80.2025	246.758
3_Hydroxybutyrate	0.0340578	0.000960198	0.000133556	8.92042e-06	394.186	34.2244	717.141
Acetate	0.0196304	0.000908245	0.000148957	2.3692e-05	209.018	42.732	405.444
Acetoacetate	0.0159087	0.00130488	9.58084e-05	1.74244e-05	267.692	70.7913	245.892
Acetone	0.0185548	0.000853782	0.000154397	3.08394e-05	193.865	47.813	452.994
Alanine	0.0755189	0.00111336	0.00021661	9.01817e-06	536.91	24.0311	2781.22
Albumin	0.0809703	0.00139138	0.000140903	2.69397e-05	915.803	170.222	1712.87
Apolipoprotein_A1	0.139066	0.00277707	0.000504504	3.3007e-05	425.228	23.2839	8989.74
Apolipoprotein_B	0.128981	0.00891292	0.000802557	0.000172282	252.497	27.1699	10315.9
Apolipoprotein_B_to_Apolipoprotein_A1_ratio	0.133418	0.0073415	0.000711549	0.000144888	293.997	29.5654	10327.8
Average_Diameter_for_HDL_Particles	0.188872	0.0101618	0.000617236	0.000174597	495.05	93.5373	11292.9
Average_Diameter_for_LDL_Particles	0.0471952	0.00112681	0.000295341	2.38723e-05	247.243	20.5335	2329.73
Average_Diameter_for_VLDL_Particles	0.177894	0.0122202	0.000573266	0.000230288	524.418	123.882	8614.57
Cholesterol_in_Chylomicrons_and_Extremely_Large_VLDL	0.150107	0.012704	0.000662316	0.000208864	372.963	80.06	7620.38
Cholesterol_in_IDL	0.121787	0.00368885	0.000753541	8.62953e-05	251.127	23.561	9266.24
Cholesterol_in_Large_HDL	0.202658	0.0082534	0.000512225	0.00012215	637.912	125.576	10932.6
Cholesterol_in_Large_LDL	0.115373	0.00610236	0.000792514	0.000131794	227.931	26.1486	8662.77
Cholesterol_in_Large_VLDL	0.144836	0.00649965	0.000449242	0.000102698	509.477	64.3608	7819.02
Cholesterol_in_Medium_HDL	0.143641	0.00225367	0.000446342	3.58059e-05	497.65	36.8989	8221.11
Cholesterol_in_Medium_LDL	0.11768	0.00617647	0.000795478	0.000161856	234.688	37.0548	8751.3
Cholesterol_in_Medium_VLDL	0.114973	0.00300633	0.000766065	4.94132e-05	231.371	10.5865	9363.48
Cholesterol_in_Small_HDL	0.102686	0.0015033	0.000414084	3.3888e-05	383.42	27.2466	5422.4
Cholesterol_in_Small_LDL	0.119262	0.00460657	0.000761021	9.59052e-05	243.658	22.3615	9266.03
Cholesterol_in_Small_VLDL	0.133485	0.00212295	0.000698003	3.69312e-05	294.658	12.9982	10015.6
Cholesterol_in_Very_Large_HDL	0.191047	0.0162872	0.000654904	0.000284535	514.041	159.567	10996.8
Cholesterol_in_Very_Large_VLDL	0.151401	0.00779047	0.000516938	0.000147215	476.619	93.8092	8122.41
Cholesterol_in_Very_Small_VLDL	0.13186	0.00366411	0.000900855	7.5076e-05	226.086	13.3793	12022.4
Cholesterol_to_Total_Lipids_in_Chylomicrons_and_Extremely_Large_VLDL_percentage	0.0475084	0.0014288	0.000637507	7.0953e-05	115.728	10.798	4051.67
Cholesterol_to_Total_Lipids_in_IDL_percentage	0.1402	0.00278492	0.000608618	5.53791e-05	356.682	28.4866	10338.8
Cholesterol_to_Total_Lipids_in_Large_HDL_percentage	0.197488	0.00707405	0.000429445	0.000121688	750.196	155.441	8320.92
Cholesterol_to_Total_Lipids_in_Large_LDL_percentage	0.117537	0.00429358	0.000596374	0.000134949	314.713	52.7945	6839.58
Cholesterol_to_Total_Lipids_in_Large_VLDL_percentage	0.108757	0.00463019	0.000649877	0.000127116	265.256	41.1739	7367.2
Cholesterol_to_Total_Lipids_in_Medium_HDL_percentage	0.171516	0.00412056	0.000416089	6.98299e-05	647.277	82.3026	8535.12
Cholesterol_to_Total_Lipids_in_Medium_LDL_percentage	0.0568864	0.00191245	0.000878254	8.76351e-05	100.272	7.25243	4937.5
Cholesterol_to_Total_Lipids_in_Medium_VLDL_percentage	0.169282	0.00908657	0.000494504	0.000126581	551.193	102.505	7632.63
Cholesterol_to_Total_Lipids_in_Small_HDL_percentage	0.128983	0.00671886	0.000832757	0.000174856	244.28	30.8588	9665.88
Cholesterol_to_Total_Lipids_in_Small_LDL_percentage	0.0658887	0.00205766	0.000622474	0.000106145	167.105	26.4982	4377.85
Cholesterol_to_Total_Lipids_in_Small_VLDL_percentage	0.148314	0.012299	0.000815046	0.000270079	300.109	63.5689	8938.59
Cholesterol_to_Total_Lipids_in_Very_Large_HDL_percentage	0.09568	0.00647494	0.00154307	0.000250077	96.9553	10.5922	10626.6
Cholesterol_to_Total_Lipids_in_Very_Large_VLDL_percentage	0.131319	0.00158485	0.000324261	2.49493e-05	625.827	42.5461	5775.95
Cholesterol_to_Total_Lipids_in_Very_Small_VLDL_percentage	0.174851	0.0190289	0.000885755	0.000393891	367.882	145.781	8782.31
Cholesteryl_Esters_in_Chylomicrons_and_Extremely_Large_VLDL	0.142297	0.00627887	0.000524886	0.000126165	430.249	57.5281	7360.73
Cholesteryl_Esters_in_HDL	0.172205	0.00211138	0.000406498	2.37424e-05	653.247	34.9619	9095.59
Cholesteryl_Esters_in_IDL	0.119568	0.00232359	0.000806672	5.30667e-05	228.704	13.1441	9443.9
Cholesteryl_Esters_in_Large_HDL	0.202326	0.00739404	0.000531423	0.00012221	612.36	119.294	10581.2
Cholesteryl_Esters_in_Large_LDL	0.12187	0.00989446	0.0009024	0.000233264	217.357	38.1927	8953.91
Cholesteryl_Esters_in_Large_VLDL	0.136602	0.00621961	0.000507187	0.000119467	426.673	54.4175	8130.54
Cholesteryl_Esters_in_LDL	0.111927	0.00672662	0.00080074	0.000170525	222.008	34.7096	8423.14
Cholesteryl_Esters_in_Medium_HDL	0.140693	0.00195065	0.000415336	3.29448e-05	523.805	39.1083	7984.88
Cholesteryl_Esters_in_Medium_LDL	0.119866	0.00365004	0.000711428	6.03489e-05	260.465	17.9183	8568.96
Cholesteryl_Esters_in_Medium_VLDL	0.114747	0.00333677	0.000936119	8.37954e-05	189.84	16.038	9134.56
Cholesteryl_Esters_in_Small_HDL	0.0978927	0.00202025	0.000496521	5.06807e-05	305.754	26.7711	5997.16
Cholesteryl_Esters_in_Small_LDL	0.126378	0.00221843	0.00076823	5.93541e-05	254.209	17.342	9296.3
Cholesteryl_Esters_in_Small_VLDL	0.144567	0.00198897	0.000660901	2.90988e-05	336.803	12.5243	10641.6
Cholesteryl_Esters_in_Very_Large_HDL	0.190565	0.00445235	0.000554321	7.75209e-05	538.448	71.5288	10980.9
Cholesteryl_Esters_in_Very_Large_VLDL	0.142207	0.00403532	0.000494754	7.46175e-05	448.866	47.4071	8400.15
Cholesteryl_Esters_in_Very_Small_VLDL	0.135159	0.007424	0.00101809	0.000183755	209.095	28.0599	11920.6
Cholesteryl_Esters_in_VLDL	0.125664	0.00202602	0.000731123	4.35946e-05	265.024	13.7004	9800.42
Cholesteryl_Esters_to_Total_Lipids_in_Chylomicrons_and_Extremely_Large_VLDL_percentage	0.0478463	0.00147127	0.00073351	8.03987e-05	101.244	9.01688	4121.35
Cholesteryl_Esters_to_Total_Lipids_in_IDL_percentage	0.105204	0.00350421	0.000898124	0.000100741	181.839	16.1134	9299.99
Cholesteryl_Esters_to_Total_Lipids_in_Large_HDL_percentage	0.169634	0.00829058	0.000547201	0.000226401	572.993	235.866	6946.22
Cholesteryl_Esters_to_Total_Lipids_in_Large_LDL_percentage	0.0768408	0.00167547	0.000755205	4.80698e-05	156.957	9.01756	5934.05
Cholesteryl_Esters_to_Total_Lipids_in_Large_VLDL_percentage	0.128454	0.00657673	0.000478004	0.000166642	444.284	89.8368	6685.79
Cholesteryl_Esters_to_Total_Lipids_in_Medium_HDL_percentage	0.147164	0.00485653	0.000591828	0.000127004	395.647	62.6643	8342.05
Cholesteryl_Esters_to_Total_Lipids_in_Medium_LDL_percentage	0.0882244	0.00163095	0.000555143	3.41091e-05	245.091	13.2502	5609.58
Cholesteryl_Esters_to_Total_Lipids_in_Medium_VLDL_percentage	0.174317	0.0107828	0.000538635	0.000170618	542.189	146.346	7257.51
Cholesteryl_Esters_to_Total_Lipids_in_Small_HDL_percentage	0.106708	0.00533686	0.00103902	0.000139166	159.767	14.442	9801.09
Cholesteryl_Esters_to_Total_Lipids_in_Small_LDL_percentage	0.120529	0.00439164	0.000917987	0.000103535	203.512	15.1111	8602.36
Cholesteryl_Esters_to_Total_Lipids_in_Small_VLDL_percentage	0.128561	0.00301896	0.000658012	5.45507e-05	301.97	19.9273	9039.5
Cholesteryl_Esters_to_Total_Lipids_in_Very_Large_HDL_percentage	0.0818686	0.00310471	0.000848339	9.76695e-05	149.829	13.1309	7014.12
Cholesteryl_Esters_to_Total_Lipids_in_Very_Large_VLDL_percentage	0.133754	0.00165279	0.000336166	2.64973e-05	615.162	44.9231	5841.94
Cholesteryl_Esters_to_Total_Lipids_in_Very_Small_VLDL_percentage	0.180148	0.012569	0.000700976	0.000211849	423.865	103.865	8823.68
Citrate	0.0782264	0.00228295	0.000660831	6.85306e-05	183.719	17.2925	4140.98
Clinical_LDL_Cholesterol	0.10828	0.00320508	0.000823506	9.62311e-05	204.522	20.6772	8475.24
Concentration_of_Chylomicrons_and_Extremely_Large_VLDL_Particles	0.142035	0.0083457	0.000579543	0.000174654	399.784	79.6137	6686.05
Concentration_of_HDL_Particles	0.130587	0.0037972	0.000476736	0.000105985	437.664	75.8673	7014.47
Concentration_of_IDL_Particles	0.115415	0.00376079	0.000869116	9.47116e-05	205.954	16.8779	10074.8
Concentration_of_Large_HDL_Particles	0.183988	0.00551963	0.000498991	9.20951e-05	581.995	83.4347	10667.6
Concentration_of_Large_LDL_Particles	0.124047	0.00428281	0.000765636	8.52888e-05	251.265	20.2505	9994.4
Concentration_of_Large_VLDL_Particles	0.149838	0.00802246	0.000449406	0.00010724	532.865	91.9873	7189.88
Concentration_of_LDL_Particles	0.123126	0.00981104	0.000858501	0.000247591	230.507	36.7213	9657.8
Concentration_of_Medium_HDL_Particles	0.13738	0.00202337	0.000518803	2.84418e-05	408.141	19.8047	8815.39
Concentration_of_Medium_LDL_Particles	0.115279	0.00309381	0.000726765	6.2847e-05	245.279	17.1407	8779.17
Concentration_of_Medium_VLDL_Particles	0.134856	0.0068822	0.000672373	0.000129675	316.197	41.674	8900.5
Concentration_of_Small_HDL_Particles	0.104111	0.000977211	0.000375703	2.31897e-05	427.524	24.8896	5253.45
Concentration_of_Small_LDL_Particles	0.126186	0.00261493	0.00078578	5.36901e-05	247.779	13.6614	9801.43
Concentration_of_Small_VLDL_Particles	0.162679	0.00765564	0.000570795	0.000129985	451.285	58.9813	9696.34
Concentration_of_Very_Large_HDL_Particles	0.166769	0.0126401	0.000674134	0.00027435	418.931	97.965	10756
Concentration_of_Very_Large_VLDL_Particles	0.156093	0.00767564	0.000408322	0.000118068	617.893	116.447	7276.79
Concentration_of_Very_Small_VLDL_Particles	0.136913	0.00235783	0.000903772	5.46353e-05	233.566	11.5373	12354.3
Concentration_of_VLDL_Particles	0.14743	0.0103559	0.000726942	0.000154929	322.207	49.52	9579.26
Creatinine	0.105449	0.00111413	9.93833e-05	3.412e-06	1633.32	65.6602	1816.11
Degree_of_Unsaturation	0.110966	0.0125237	0.000968437	0.000488285	208.393	66.4023	6981.69
Docosahexaenoic_Acid	0.100044	0.00293116	0.00092831	7.05277e-05	166.373	9.7522	7600.59
Docosahexaenoic_Acid_to_Total_Fatty_Acids_percentage	0.0676932	0.0019652	0.000661025	0.000147227	166.294	43.3491	4099.95
Free_Cholesterol_in_Chylomicrons_and_Extremely_Large_VLDL	0.136242	0.00816772	0.000679927	0.000146277	321.863	66.0801	6984.76
Free_Cholesterol_in_HDL	0.155673	0.00310861	0.000549524	3.89064e-05	437.356	26.9883	10365.5
Free_Cholesterol_in_IDL	0.127516	0.00751223	0.000770936	0.000173227	261.927	35.1877	9609.64
Free_Cholesterol_in_Large_HDL	0.182973	0.00439329	0.000550154	7.8649e-05	521.013	68.6027	11143
Free_Cholesterol_in_Large_LDL	0.109166	0.00292638	0.000793022	6.58494e-05	212.893	15.8833	8209.06
Free_Cholesterol_in_Large_VLDL	0.141473	0.00880344	0.000447533	0.000120937	507.968	91.9056	7086.29
Free_Cholesterol_in_LDL	0.107136	0.0046198	0.000792025	0.000111567	211.172	23.415	8176.96
Free_Cholesterol_in_Medium_HDL	0.133192	0.00304149	0.00050518	3.8235e-05	407.183	25.5507	8677.4
Free_Cholesterol_in_Medium_LDL	0.10588	0.00275605	0.000758135	6.3984e-05	215.854	14.3022	8436.51
Free_Cholesterol_in_Medium_VLDL	0.124274	0.00229374	0.000671258	3.41884e-05	285.186	11.9758	9121.26
Free_Cholesterol_in_Small_HDL	0.107549	0.00124573	0.00043125	1.60222e-05	383.897	14.3595	5901.03
Free_Cholesterol_in_Small_LDL	0.110444	0.00560069	0.000880195	0.000143142	196.238	20.9325	9506.25
Free_Cholesterol_in_Small_VLDL	0.131114	0.00254466	0.000703978	3.83694e-05	286.93	11.6655	10148.3
Free_Cholesterol_in_Very_Large_HDL	0.152127	0.00241543	0.000557241	5.13703e-05	423.275	39.6486	10164.7
Free_Cholesterol_in_Very_Large_VLDL	0.148125	0.00842997	0.00049306	0.000175542	500.966	110.787	7323.36
Free_Cholesterol_in_Very_Small_VLDL	0.130026	0.0027779	0.000883278	5.38929e-05	226.934	10.7798	11673.2
Free_Cholesterol_in_VLDL	0.124571	0.00221119	0.000517119	2.36733e-05	370.967	15.024	8255.09
Free_Cholesterol_to_Total_Lipids_in_Chylomicrons_and_Extremely_Large_VLDL_percentage	0.0410259	0.00172843	0.000644915	9.55381e-05	99.4693	11.8022	3303.41
Free_Cholesterol_to_Total_Lipids_in_IDL_percentage	0.105451	0.00748433	0.000501372	0.000246732	363.529	83.1471	5509.97
Free_Cholesterol_to_Total_Lipids_in_Large_HDL_percentage	0.172715	0.0149746	0.000952471	0.000286251	292.949	48.8565	12468.2
Free_Cholesterol_to_Total_Lipids_in_Large_LDL_percentage	0.171204	0.00450336	0.000441964	7.84887e-05	613.059	101.065	7671.1
Free_Cholesterol_to_Total_Lipids_in_Large_VLDL_percentage	0.0798798	0.00210049	0.000669338	5.88342e-05	184.506	12.2359	6793.62
Free_Cholesterol_to_Total_Lipids_in_Medium_HDL_percentage	0.175544	0.00313337	0.000603006	4.95232e-05	450.248	33.8176	11888.8
Free_Cholesterol_to_Total_Lipids_in_Medium_LDL_percentage	0.178689	0.0101893	0.000643213	0.000140598	442.796	72.9788	8591.61
Free_Cholesterol_to_Total_Lipids_in_Medium_VLDL_percentage	0.157795	0.00840235	0.000618044	0.000165955	414.236	81.7604	8402.4
Free_Cholesterol_to_Total_Lipids_in_Small_HDL_percentage	0.157786	0.0103823	0.00108513	0.00023965	229.547	29.2537	13947.9
Free_Cholesterol_to_Total_Lipids_in_Small_LDL_percentage	0.156139	0.00683234	0.000757963	0.000117412	321.979	34.3981	10034.2
Free_Cholesterol_to_Total_Lipids_in_Small_VLDL_percentage	0.145539	0.00581724	0.000634923	0.000138203	367.565	70.581	8171.04
Free_Cholesterol_to_Total_Lipids_in_Very_Large_HDL_percentage	0.135381	0.00767471	0.000660617	0.000194048	332.895	62.6111	9478.36
Free_Cholesterol_to_Total_Lipids_in_Very_Large_VLDL_percentage	0.10286	0.00468778	0.000545941	0.000159304	311.386	75.2597	5373.75
Free_Cholesterol_to_Total_Lipids_in_Very_Small_VLDL_percentage	0.0937562	0.00220949	0.000752015	5.81438e-05	192.554	11.9808	6820.29
Glucose	0.0363898	0.000873959	0.000143839	1.46687e-05	393.217	43.1921	1073.83
Glutamine	0.0964488	0.00223167	0.00035112	6.74843e-05	436.222	73.4925	3884.09
Glycine	0.0685694	0.0242226	0.0013047	0.00108542	169.702	187.223	1124.3
Glycoprotein_Acetyls	0.121071	0.00253164	0.000231114	3.08898e-05	819.657	108.726	3013.04
HDL_Cholesterol	0.152286	0.00290758	0.000436704	4.74973e-05	541.372	49.2092	8665.83
Histidine	0.0317963	0.00099511	0.00037	4.30695e-05	133.969	16.728	2171.53
Isoleucine	0.0294005	0.00153169	9.29499e-05	9.97797e-06	494.144	76.257	461.598
Lactate	0.0274299	0.00110475	9.68067e-05	8.38044e-06	439.588	48.2597	505.211
LDL_Cholesterol	0.105766	0.00467157	0.000897555	0.000142014	184.783	23.2122	8116.89
Leucine	0.0408651	0.00114571	0.000104113	4.15129e-06	604.682	35.188	633.006
Linoleic_Acid	0.114308	0.0014543	0.000661863	2.63828e-05	265.87	9.64978	8462.03
Linoleic_Acid_to_Total_Fatty_Acids_percentage	0.0769078	0.00129257	0.000399486	0.000107869	318.391	86.0868	2708.17
Monounsaturated_Fatty_Acids	0.141607	0.00593053	0.000409058	0.000148034	560.772	82.9586	6557.3
Monounsaturated_Fatty_Acids_to_Total_Fatty_Acids_percentage	0.14679	0.00396356	0.000527378	9.52325e-05	439.395	64.9872	6360.26
Omega_3_Fatty_Acids	0.128747	0.00453404	0.00104521	0.000103343	190.768	14.8367	10928.6
Omega_3_Fatty_Acids_to_Total_Fatty_Acids_percentage	0.0468807	0.00970899	0.00011464	0.000190059	2765.22	2785.64	330.1
Omega_6_Fatty_Acids	0.118808	0.00682888	0.000719074	0.000166179	263.06	39.4734	8193.26
Omega_6_Fatty_Acids_to_Omega_3_Fatty_Acids_ratio	0.0459182	0.0129299	0.000236571	0.000237315	1163.12	1602.59	583.348
Omega_6_Fatty_Acids_to_Total_Fatty_Acids_percentage	0.099341	0.00162834	0.000316028	0.000114316	537.034	150.563	3580.67
PGC_SCZ_0518_EUR_noTOP.N	0.403993	0.00475167	6.46393e-05	1.50862e-06	9613.68	263.565	130.788
Phenylalanine	0.0194856	0.00113439	0.00106264	0.000160731	28.7479	4.07523	1278.36
Phosphatidylcholines	0.129666	0.00293469	0.000684774	4.39863e-05	291.999	14.5668	9661.97
Phosphoglycerides	0.116381	0.00222709	0.000656306	4.37218e-05	273.548	14.6131	8824.38
Phospholipids_in_Chylomicrons_and_Extremely_Large_VLDL	0.139093	0.0104679	0.00068476	0.000246457	346.62	98.4586	6699.51
Phospholipids_in_HDL	0.13696	0.00320839	0.000565446	4.23078e-05	374.05	23.4411	9801.31
Phospholipids_in_IDL	0.134376	0.00414557	0.000862425	8.77696e-05	241.459	19.249	11088.3
Phospholipids_in_Large_HDL	0.16305	0.00471153	0.000565438	8.36715e-05	451.41	55.6011	10705.2
Phospholipids_in_Large_LDL	0.108071	0.00395003	0.000782529	9.12603e-05	214.631	20.3364	8360.29
Phospholipids_in_Large_VLDL	0.148223	0.00640374	0.000443706	0.000126806	536.523	84.0622	7158.16
Phospholipids_in_LDL	0.107928	0.00584044	0.000847279	0.000170809	201.897	31.607	8225.86
Phospholipids_in_Medium_HDL	0.125646	0.00814794	0.000654626	0.000171737	307.825	50.3567	8544.08
Phospholipids_in_Medium_LDL	0.12077	0.00556726	0.000723761	0.000110368	260.153	24.9581	9155.67
Phospholipids_in_Medium_VLDL	0.128486	0.0022529	0.000621352	3.38926e-05	318.731	16.2023	8845.65
Phospholipids_in_Small_HDL	0.107339	0.00108044	0.000414554	1.4476e-05	398.49	13.1084	5458.29
Phospholipids_in_Small_LDL	0.123424	0.00430182	0.000778722	8.82136e-05	245.886	20.1359	9676.6
Phospholipids_in_Small_VLDL	0.146622	0.00700999	0.000674279	0.000119066	340.607	36.6244	10029.8
Phospholipids_in_Very_Large_HDL	0.149333	0.00472375	0.000616901	7.57146e-05	378.224	51.3504	9565.63
Phospholipids_in_Very_Large_VLDL	0.15474	0.00981322	0.000512369	0.000196066	514.276	133.442	7275.98
Phospholipids_in_Very_Small_VLDL	0.136339	0.003401	0.000888436	6.58523e-05	236.85	13.0096	11988.3
Phospholipids_in_VLDL	0.129261	0.00184276	0.000462475	1.91873e-05	430.273	15.2053	7859.48
Phospholipids_to_Total_Lipids_in_Chylomicrons_and_Extremely_Large_VLDL_percentage	0.062494	0.00268466	0.00106507	0.000102908	90.7778	6.49304	5998.83
Phospholipids_to_Total_Lipids_in_IDL_percentage	0.0667099	0.00373199	0.00154024	0.000213821	67.4497	6.5355	6176.87
Phospholipids_to_Total_Lipids_in_Large_HDL_percentage	0.151695	0.00265112	0.00039433	8.73995e-05	624.197	150.611	5830.1
Phospholipids_to_Total_Lipids_in_Large_LDL_percentage	0.0753294	0.00256642	0.000955064	9.24331e-05	122.035	8.48945	7743.83
Phospholipids_to_Total_Lipids_in_Large_VLDL_percentage	0.150638	0.00631383	0.000647453	0.000122647	366.565	47.3231	9851.69
Phospholipids_to_Total_Lipids_in_Medium_HDL_percentage	0.139918	0.00313261	0.000318455	0.000124333	741.399	174.361	5517.27
Phospholipids_to_Total_Lipids_in_Medium_LDL_percentage	0.0675378	0.00264453	0.000876175	8.53834e-05	119.309	9.04889	5586.93
Phospholipids_to_Total_Lipids_in_Medium_VLDL_percentage	0.126741	0.0027478	0.000599223	5.43643e-05	327.434	25.5111	8072.53
Phospholipids_to_Total_Lipids_in_Small_HDL_percentage	0.127036	0.00599977	0.00319789	0.000280806	61.3739	3.98947	3315.57
Phospholipids_to_Total_Lipids_in_Small_LDL_percentage	0.130092	0.00282929	0.000802545	6.18022e-05	250.397	16.1203	8419.37
Phospholipids_to_Total_Lipids_in_Small_VLDL_percentage	0.148884	0.00571375	0.000627852	0.00014404	380.352	72.7175	8273.14
Phospholipids_to_Total_Lipids_in_Very_Large_HDL_percentage	0.124669	0.0044921	0.000601858	0.000135176	328.05	46.1547	8856.19
Phospholipids_to_Total_Lipids_in_Very_Large_VLDL_percentage	0.0819391	0.00148684	0.000670107	4.15385e-05	188.605	10.6022	6842.91
Phospholipids_to_Total_Lipids_in_Very_Small_VLDL_percentage	0.0908588	0.00219138	0.000509968	7.14585e-05	278.301	31.9434	5576.8
Polyunsaturated_Fatty_Acids	0.132143	0.0019453	0.000716478	2.97898e-05	283.928	10.0812	9712.93
Polyunsaturated_Fatty_Acids_to_Monounsaturated_Fatty_Acids_ratio	0.152203	0.00507019	0.000615744	0.000145759	402.079	100.165	5418.44
Polyunsaturated_Fatty_Acids_to_Total_Fatty_Acids_percentage	0.102748	0.00121701	0.000250703	4.13758e-05	648.106	110.478	3105.75
Pyruvate	0.0348601	0.000761905	0.000637406	5.20003e-05	84.5336	5.84782	2677.14
Remnant_Cholesterol_Non_HDL_Non_LDL__Cholesterol	0.121342	0.00267509	0.000749341	4.08636e-05	249.5	11.1695	9875.11
Saturated_Fatty_Acids	0.109996	0.00316051	0.000502079	8.82903e-05	344.523	44.7565	6181.21
Saturated_Fatty_Acids_to_Total_Fatty_Acids_percentage	0.0406292	0.00101443	0.000113965	1.01881e-05	553.071	58.2595	952.665
Sphingomyelins	0.139854	0.00830367	0.00081432	0.000183912	271.112	32.101	10044
Total_Cholesterol_Minus_HDL_C	0.119688	0.00375055	0.000831714	9.48531e-05	223.54	20.8902	9059.45
Total_Cholesterol	0.127403	0.00426939	0.000724103	5.77209e-05	271.558	14.0308	9104.37
Total_Cholines	0.115742	0.00245506	0.000637452	4.32771e-05	280.108	14.9216	8564.68
Total_Concentration_of_Branched_Chain_Amino_Acids_Leucine_+_Isoleucine_+_Valine	0.0513904	0.00104131	0.000113358	1.43861e-05	708.463	92.0473	848.898
Total_Concentration_of_Lipoprotein_Particles	0.126653	0.00161866	0.000407138	2.49658e-05	479.869	27.3446	6714.02
Total_Esterified_Cholesterol	0.125491	0.00302431	0.000680017	5.74501e-05	285.363	20.3784	8941.49
Total_Fatty_Acids	0.138814	0.0087307	0.000609758	0.000176719	368.277	64.4345	8191.74
Total_Free_Cholesterol	0.117412	0.00296671	0.00074459	5.21907e-05	243.296	13.2334	9058.43
Total_Lipids_in_Chylomicrons_and_Extremely_Large_VLDL	0.123922	0.00831465	0.000634318	0.000229212	332.956	92.6733	6093.49
Total_Lipids_in_HDL	0.146691	0.00349819	0.000604333	6.77405e-05	376.873	33.9131	9557.61
Total_Lipids_in_IDL	0.126961	0.00358843	0.000837256	8.72026e-05	235.096	19.3158	10257.4
Total_Lipids_in_Large_HDL	0.167665	0.00327236	0.000481091	4.00232e-05	538.919	38.7403	10435.2
Total_Lipids_in_Large_LDL	0.116318	0.00718827	0.000862727	0.000179829	213.723	31.5128	8777.82
Total_Lipids_in_Large_VLDL	0.146586	0.00821375	0.00045827	0.000119076	516.185	105.979	7070
Total_Lipids_in_LDL	0.11096	0.00531856	0.000804953	0.000134919	216.18	26.7599	8322.48
Total_Lipids_in_Lipoprotein_Particles	0.1227	0.00125767	0.000655081	3.34697e-05	288.671	14.5068	8610.48
Total_Lipids_in_Medium_HDL	0.124669	0.00252474	0.000523791	2.98961e-05	366.886	18.3838	8336.92
Total_Lipids_in_Medium_LDL	0.127689	0.00671639	0.000856162	0.000161724	235.692	34.5485	8852.76
Total_Lipids_in_Medium_VLDL	0.140738	0.0098919	0.000706081	0.000235519	332.254	78.3211	8218.62
Total_Lipids_in_Small_HDL	0.108757	0.00129006	0.000384827	1.46311e-05	435.009	14.9043	5187.45
Total_Lipids_in_Small_LDL	0.123764	0.00337155	0.000733397	7.10937e-05	261.323	19.9688	9455.94
Total_Lipids_in_Small_VLDL	0.163923	0.00888202	0.000681866	0.000159249	386.793	74.265	9624.44
Total_Lipids_in_Very_Large_HDL	0.160918	0.0100059	0.000709184	0.000246079	386.11	112.854	10020.8
Total_Lipids_in_Very_Large_VLDL	0.149679	0.00816407	0.000467478	0.00013039	516.282	93.581	6983.12
Total_Lipids_in_Very_Small_VLDL	0.141755	0.00321687	0.000910681	6.7494e-05	240.344	14.6099	12300.6
Total_Lipids_in_VLDL	0.131972	0.00827863	0.000487418	0.000179008	449.618	91.4729	7057.45
Total_Phospholipids_in_Lipoprotein_Particles	0.121137	0.00182712	0.000667642	3.01307e-05	279.407	11.2088	8897.9
Total_Triglycerides	0.160368	0.00415361	0.000446377	7.01692e-05	563.027	69.0104	7374.34
Triglycerides_in_Chylomicrons_and_Extremely_Large_VLDL	0.130682	0.00940827	0.000645792	0.000240505	355.48	122.662	6196.97
Triglycerides_in_HDL	0.157241	0.00903328	0.000929676	0.000178245	266.673	35.3202	11645.2
Triglycerides_in_IDL	0.154895	0.0138365	0.00091704	0.00031373	283.172	69.4661	10883
Triglycerides_in_Large_HDL	0.114321	0.00394125	0.00130516	8.30328e-05	134.972	5.78892	12533.9
Triglycerides_in_Large_LDL	0.145052	0.00564484	0.000702198	0.000132357	326.424	47.9173	9588.98
Triglycerides_in_Large_VLDL	0.14914	0.00578697	0.000443269	0.000105836	535.328	79.5085	6735.61
Triglycerides_in_LDL	0.15119	0.0106467	0.00075655	0.000220579	329.405	76.643	9570.32
Triglycerides_in_Medium_HDL	0.156385	0.00724634	0.00089404	0.000148587	275.009	37.7143	11194.5
Triglycerides_in_Medium_LDL	0.161271	0.00751032	0.000577202	0.000117979	443.378	69.9103	9481.01
Triglycerides_in_Medium_VLDL	0.156175	0.00396842	0.00043474	6.38289e-05	561.224	61.793	7442.69
Triglycerides_in_Small_HDL	0.191748	0.0082616	0.000597244	0.000128536	510.874	83.9656	9574.06
Triglycerides_in_Small_LDL	0.16593	0.00820103	0.000527507	0.000153855	504.577	73.6019	8718.89
Triglycerides_in_Small_VLDL	0.180321	0.00813769	0.000660425	0.000147174	437.374	80.1875	9109.21
Triglycerides_in_Very_Large_HDL	0.128274	0.00601076	0.00103298	0.000130583	192.885	16.063	11408.9
Triglycerides_in_Very_Large_VLDL	0.164694	0.00677601	0.000452532	0.000149969	596.289	113.594	6845.27
Triglycerides_in_Very_Small_VLDL	0.16756	0.00830898	0.000725206	0.000153965	366.836	55.401	10985.4
Triglycerides_in_VLDL	0.157449	0.00768568	0.000480917	0.000131978	523.486	80.1509	6985.15
Triglycerides_to_Phosphoglycerides_ratio	0.178601	0.0076974	0.000517159	0.000139753	570.649	149.97	7362.93
Triglycerides_to_Total_Lipids_in_Chylomicrons_and_Extremely_Large_VLDL_percentage	0.0406778	0.00239149	0.00126415	0.000164796	49.9936	4.25707	4228.25
Triglycerides_to_Total_Lipids_in_IDL_percentage	0.16948	0.00864253	0.000677153	0.000125286	395.361	59.0631	10233.6
Triglycerides_to_Total_Lipids_in_Large_HDL_percentage	0.179959	0.00424317	0.00179622	0.00014519	154.858	10.7379	3647.66
Triglycerides_to_Total_Lipids_in_Large_LDL_percentage	0.132616	0.0100131	0.0008686	0.000272114	251.011	53.7616	8997.26
Triglycerides_to_Total_Lipids_in_Large_VLDL_percentage	0.106128	0.0051528	0.00302793	0.000314642	54.2277	3.75007	3050.99
Triglycerides_to_Total_Lipids_in_Medium_HDL_percentage	0.195916	0.00933793	0.000845637	0.000164027	369.371	68.5879	11039.6
Triglycerides_to_Total_Lipids_in_Medium_LDL_percentage	0.125239	0.00428635	0.000814713	0.000102451	238.865	20.5642	10138.2
Triglycerides_to_Total_Lipids_in_Medium_VLDL_percentage	0.172828	0.00381894	0.000564022	7.04623e-05	478.231	57.9665	7716.22
Triglycerides_to_Total_Lipids_in_Small_HDL_percentage	0.194049	0.013231	0.000620348	0.000194726	516.219	116.155	10119.3
Triglycerides_to_Total_Lipids_in_Small_LDL_percentage	0.167463	0.0135036	0.000740538	0.000234187	370.411	72.7858	10012.4
Triglycerides_to_Total_Lipids_in_Small_VLDL_percentage	0.157019	0.0090622	0.000633307	0.000203735	400.023	63.3507	8664.44
Triglycerides_to_Total_Lipids_in_Very_Large_HDL_percentage	0.184265	0.00378993	0.00148462	0.000101145	191.591	12.1088	3171.41
Triglycerides_to_Total_Lipids_in_Very_Large_VLDL_percentage	0.119934	0.00204959	0.000446421	3.99524e-05	416.214	36.3533	6048.07
Triglycerides_to_Total_Lipids_in_Very_Small_VLDL_percentage	0.185912	0.00364527	0.00175104	0.000144883	164.182	11.9156	3273.16
Tyrosine	0.0587325	0.00216131	0.000492317	0.000104472	189.66	29.8911	3169.27
Valine	0.0710061	0.00231502	0.000159365	6.60803e-05	766.88	226.554	1350.28
VLDL_Cholesterol	0.13593	0.00572172	0.000712995	0.000113714	298.764	35.9648	9166.54
