## Supplementary material for "Shared Molecular Landscape of Human Brain Structure and Systemic Metabolism": ST8

### Sheet: Sheet 1
marker	brainMeasure	dice	dice_sd	poly	poly_sd	poly2	poly2_sd	overlap	overlap_sd	concordance	min_AIC	max_AIC
Polyunsaturated_Fatty_Acids_to_Monounsaturated_Fatty_Acids_ratio	MeanThickness_thickness	0.187651	0.0320041	211.368	91.6831	1437.84	121.711	190.711	36.4861	0.633498	14.4475	20.2652
Polyunsaturated_Fatty_Acids_to_Monounsaturated_Fatty_Acids_ratio	WhiteSurfArea_area	0.248737	0.0485116	121.042	71.2029	1564.91	90.005	281.037	65.9277	0.673871	21.6446	13.3931
Polyunsaturated_Fatty_Acids_to_Monounsaturated_Fatty_Acids_ratio	EstimatedTotalIntraCranialVol	0.279957	0.0360364	116.403	94.8589	1359.08	102.616	285.676	37.7185	0.678189	22.2413	13.9313
Glycoprotein_Acetyls	MeanThickness_thickness	0.24991	0.0664094	512.375	114.03	1321.27	137.198	307.282	89.3749	0.330867	9.35336	44.439
Glycoprotein_Acetyls	WhiteSurfArea_area	0.245511	0.0610887	491.922	88.2179	1518.22	133.35	327.735	85.0649	0.222102	7.78198	36.5919
Glycoprotein_Acetyls	EstimatedTotalIntraCranialVol	0.276314	0.064739	477.547	97.6554	1302.65	123.429	342.11	90.5406	0.208702	6.07011	34.6156
