## Supplementary material for "Shared Molecular Landscape of Human Brain Structure and Systemic Metabolism": ST12

### Sheet: Sheet 1
GeneSet	N_genes	N_overlap	p	adjP	BrainMetric	Proportion	TissueGroup
Adipose Subcutaneous	3024	70	0.00413366	0.223218	TH	0.0231481	non-brain
Adipose Visceral Omentum	2847	57	0.110902	1	TH	0.0200211	non-brain
Adrenal Gland	4221	92	0.0052672	0.284429	TH	0.0217958	non-brain
Artery Aorta	3444	68	0.105973	1	TH	0.0197445	non-brain
Artery Coronary	2472	55	0.0234946	1	TH	0.0222492	non-brain
Artery Tibial	3940	85	0.0100207	0.541117	TH	0.0215736	non-brain
Bladder	833	13	0.672223	1	TH	0.0156062	non-brain
Brain Amygdala	8497	186	1.9782e-06	0.000106823	TH	0.0218901	brain
Brain Anterior Cingulate Cortex Ba24	7935	169	8.1941e-05	0.00442481	TH	0.021298	brain
Brain Caudate Basal Ganglia	7938	169	8.392e-05	0.00453168	TH	0.02129	brain
Brain Cerebellar Hemisphere	6680	150	1.86132e-05	0.00100511	TH	0.0224551	brain
Brain Cerebellum	6590	152	2.79127e-06	0.000150729	TH	0.0230653	brain
Brain Cortex	7175	151	0.000626445	0.033828	TH	0.0210453	brain
Brain Frontal Cortex Ba9	6912	153	3.26631e-05	0.00176381	TH	0.0221354	brain
Brain Hippocampus	8414	189	1.49954e-07	8.09749e-06	TH	0.0224626	brain
Brain Hypothalamus	7340	162	1.61025e-05	0.000869533	TH	0.0220708	brain
Brain Nucleus Accumbens Basal Ganglia	7698	162	0.00029266	0.0158036	TH	0.0210444	brain
Brain Putamen Basal Ganglia	8495	189	3.4474e-07	1.8616e-05	TH	0.0222484	brain
Brain Spinal Cord Cervical C-1	6207	152	4.50469e-08	2.43253e-06	TH	0.0244885	brain
Brain Substantia Nigra	7817	175	1.34866e-06	7.28274e-05	TH	0.0223871	brain
Breast Mammary Tissue	2359	51	0.0451647	1	TH	0.0216193	non-brain
Cells Cultured Fibroblasts	5428	119	0.000825262	0.0445641	TH	0.0219234	non-brain
Cells Ebv-Transformed Lymphocytes	5943	124	0.00424312	0.229128	TH	0.0208649	non-brain
Cervix Ectocervix	191	2	0.841195	1	TH	0.0104712	non-brain
Cervix Endocervix	1746	49	0.000364581	0.0196874	TH	0.0280641	non-brain
Colon Sigmoid	2807	58	0.0689605	1	TH	0.0206626	non-brain
Colon Transverse	2542	49	0.201785	1	TH	0.0192762	non-brain
Esophagus Gastroesophageal Junction	2434	53	0.0370297	1	TH	0.0217749	non-brain
Esophagus Mucosa	4906	92	0.163587	1	TH	0.0187525	non-brain
Esophagus Muscularis	2638	55	0.0664643	1	TH	0.0208491	non-brain
Fallopian Tube	457	4	0.95527	1	TH	0.00875274	non-brain
Heart Atrial Appendage	8002	162	0.00230353	0.124391	TH	0.0202449	non-brain
Heart Left Ventricle	8983	190	1.85813e-05	0.00100339	TH	0.0211511	non-brain
Kidney Cortex	6031	127	0.00255368	0.137899	TH	0.0210579	non-brain
Kidney Medulla	93	0	1	1	TH	0	non-brain
Liver	8356	176	9.21842e-05	0.00497795	TH	0.0210627	non-brain
Lung	3891	81	0.0277487	1	TH	0.0208173	non-brain
Minor Salivary Gland	2966	59	0.115594	1	TH	0.0198921	non-brain
Muscle Skeletal	7033	154	5.65574e-05	0.0030541	TH	0.0218968	non-brain
Nerve Tibial	4977	103	0.0139702	0.754392	TH	0.0206952	non-brain
Ovary	5141	103	0.033394	1	TH	0.020035	non-brain
Pancreas	9289	196	1.19348e-05	0.000644477	TH	0.0211002	non-brain
Pituitary	5035	102	0.0259074	1	TH	0.0202582	non-brain
Prostate	2735	49	0.384931	1	TH	0.0179159	non-brain
Skin Not Sun Exposed Suprapubic	4398	79	0.327219	1	TH	0.0179627	non-brain
Skin Sun Exposed Lower Leg	4319	74	0.515089	1	TH	0.0171336	non-brain
Small Intestine Terminal Ileum	3142	51	0.683477	1	TH	0.0162317	non-brain
Spleen	4638	89	0.114906	1	TH	0.0191893	non-brain
Stomach	3087	52	0.572105	1	TH	0.0168448	non-brain
Testis	8608	146	0.577769	1	TH	0.016961	non-brain
Thyroid	4735	101	0.00625683	0.337869	TH	0.0213305	non-brain
Uterus	4817	110	0.000309227	0.0166983	TH	0.0228358	non-brain
Vagina	2626	46	0.454511	1	TH	0.0175171	non-brain
Whole Blood	7672	160	0.000555427	0.0299931	TH	0.0208551	non-brain
Adipose Subcutaneous	3024	116	0.0336615	1	ICV	0.0383598	non-brain
Adipose Visceral Omentum	2847	107	0.0645378	1	ICV	0.0375834	non-brain
Adrenal Gland	4221	177	0.000108595	0.00586413	ICV	0.0419332	non-brain
Artery Aorta	3444	134	0.014626	0.789802	ICV	0.0389082	non-brain
Artery Coronary	2472	82	0.46413	1	ICV	0.0331715	non-brain
Artery Tibial	3940	145	0.0585625	1	ICV	0.036802	non-brain
Bladder	833	23	0.827816	1	ICV	0.027611	non-brain
Brain Amygdala	8497	336	7.6035e-07	4.10589e-05	ICV	0.0395434	brain
Brain Anterior Cingulate Cortex Ba24	7935	307	4.22292e-05	0.00228037	ICV	0.0386894	brain
Brain Caudate Basal Ganglia	7938	306	6.16455e-05	0.00332886	ICV	0.0385488	brain
Brain Cerebellar Hemisphere	6680	256	0.000759677	0.0410225	ICV	0.0383234	brain
Brain Cerebellum	6590	256	0.000302607	0.0163408	ICV	0.0388467	brain
Brain Cortex	7175	274	0.000506068	0.0273277	ICV	0.0381882	brain
Brain Frontal Cortex Ba9	6912	272	5.59254e-05	0.00301997	ICV	0.0393519	brain
Brain Hippocampus	8414	333	8.55003e-07	4.61702e-05	ICV	0.0395769	brain
Brain Hypothalamus	7340	277	0.00105013	0.0567068	ICV	0.0377384	brain
Brain Nucleus Accumbens Basal Ganglia	7698	304	7.1749e-06	0.000387445	ICV	0.0394908	brain
Brain Putamen Basal Ganglia	8495	338	3.15382e-07	1.70306e-05	ICV	0.0397881	brain
Brain Spinal Cord Cervical C-1	6207	240	0.000759692	0.0410234	ICV	0.038666	brain
Brain Substantia Nigra	7817	311	2.18514e-06	0.000117998	ICV	0.0397851	brain
Breast Mammary Tissue	2359	88	0.101523	1	ICV	0.0373039	non-brain
Cells Cultured Fibroblasts	5428	203	0.012221	0.659935	ICV	0.0373987	non-brain
Cells Ebv-Transformed Lymphocytes	5943	228	0.00181201	0.0978483	ICV	0.0383645	non-brain
Cervix Ectocervix	191	11	0.0498263	1	ICV	0.0575916	non-brain
Cervix Endocervix	1746	73	0.0171041	0.923619	ICV	0.0418099	non-brain
Colon Sigmoid	2807	101	0.158507	1	ICV	0.0359815	non-brain
Colon Transverse	2542	74	0.878434	1	ICV	0.0291109	non-brain
Esophagus Gastroesophageal Junction	2434	93	0.0597058	1	ICV	0.0382087	non-brain
Esophagus Mucosa	4906	186	0.0101305	0.547046	ICV	0.0379128	non-brain
Esophagus Muscularis	2638	105	0.0173655	0.937735	ICV	0.0398029	non-brain
Fallopian Tube	457	14	0.637608	1	ICV	0.0306346	non-brain
Heart Atrial Appendage	8002	327	3.01193e-08	1.62644e-06	ICV	0.0408648	non-brain
Heart Left Ventricle	8983	381	1.69777e-13	9.16795e-12	ICV	0.0424134	non-brain
Kidney Cortex	6031	246	1.31371e-05	0.000709402	ICV	0.0407893	non-brain
Kidney Medulla	93	6	0.0843557	1	ICV	0.0645161	non-brain
Liver	8356	347	4.74178e-10	2.56056e-08	ICV	0.041527	non-brain
Lung	3891	118	0.840424	1	ICV	0.0303264	non-brain
Minor Salivary Gland	2966	102	0.304039	1	ICV	0.0343898	non-brain
Muscle Skeletal	7033	286	1.3113e-06	7.08104e-05	ICV	0.0406654	non-brain
Nerve Tibial	4977	204	9.64375e-05	0.00520763	ICV	0.0409885	non-brain
Ovary	5141	185	0.0663806	1	ICV	0.0359852	non-brain
Pancreas	9289	374	2.44196e-09	1.31866e-07	ICV	0.0402627	non-brain
Pituitary	5035	182	0.0599361	1	ICV	0.036147	non-brain
Prostate	2735	92	0.402087	1	ICV	0.033638	non-brain
Skin Not Sun Exposed Suprapubic	4398	163	0.0361844	1	ICV	0.0370623	non-brain
Skin Sun Exposed Lower Leg	4319	161	0.0312228	1	ICV	0.0372771	non-brain
Small Intestine Terminal Ileum	3142	101	0.595693	1	ICV	0.0321451	non-brain
Spleen	4638	169	0.0555125	1	ICV	0.0364381	non-brain
Stomach	3087	111	0.145714	1	ICV	0.0359572	non-brain
Testis	8608	270	0.844457	1	ICV	0.0313662	non-brain
Thyroid	4735	182	0.00633626	0.342158	ICV	0.0384372	non-brain
Uterus	4817	183	0.0100125	0.540674	ICV	0.0379905	non-brain
Vagina	2626	101	0.0439344	1	ICV	0.0384615	non-brain
Whole Blood	7672	286	0.00184199	0.0994677	ICV	0.0372784	non-brain
Adipose Subcutaneous	3024	126	0.117733	1	SA	0.0416667	non-brain
Adipose Visceral Omentum	2847	101	0.76965	1	SA	0.0354759	non-brain
Adrenal Gland	4221	191	0.00233611	0.12615	SA	0.0452499	non-brain
Artery Aorta	3444	143	0.107325	1	SA	0.0415215	non-brain
Artery Coronary	2472	104	0.123742	1	SA	0.0420712	non-brain
Artery Tibial	3940	160	0.153309	1	SA	0.0406091	non-brain
Bladder	833	30	0.631939	1	SA	0.0360144	non-brain
Brain Amygdala	8497	398	9.81648e-10	5.3009e-08	SA	0.0468401	brain
Brain Anterior Cingulate Cortex Ba24	7935	368	5.10007e-08	2.75404e-06	SA	0.0463768	brain
Brain Caudate Basal Ganglia	7938	361	9.31079e-07	5.02782e-05	SA	0.0454775	brain
Brain Cerebellar Hemisphere	6680	287	0.00287241	0.15511	SA	0.0429641	brain
Brain Cerebellum	6590	283	0.0032557	0.175808	SA	0.0429439	brain
Brain Cortex	7175	329	2.5289e-06	0.000136561	SA	0.0458537	brain
Brain Frontal Cortex Ba9	6912	319	2.32437e-06	0.000125516	SA	0.0461516	brain
Brain Hippocampus	8414	396	5.67074e-10	3.0622e-08	SA	0.0470644	brain
Brain Hypothalamus	7340	332	8.65273e-06	0.000467248	SA	0.0452316	brain
Brain Nucleus Accumbens Basal Ganglia	7698	350	1.85776e-06	0.000100319	SA	0.0454664	brain
Brain Putamen Basal Ganglia	8495	394	6.22552e-09	3.36178e-07	SA	0.0463802	brain
Brain Spinal Cord Cervical C-1	6207	266	0.00540618	0.291933	SA	0.0428548	brain
Brain Substantia Nigra	7817	372	1.06249e-09	5.73743e-08	SA	0.0475886	brain
Breast Mammary Tissue	2359	94	0.298502	1	SA	0.0398474	non-brain
Cells Cultured Fibroblasts	5428	229	0.0227812	1	SA	0.0421887	non-brain
Cells Ebv-Transformed Lymphocytes	5943	253	0.00999922	0.539958	SA	0.0425711	non-brain
Cervix Ectocervix	191	7	0.585005	1	SA	0.0366492	non-brain
Cervix Endocervix	1746	81	0.0293558	1	SA	0.0463918	non-brain
Colon Sigmoid	2807	92	0.941999	1	SA	0.0327752	non-brain
Colon Transverse	2542	86	0.880062	1	SA	0.0338316	non-brain
Esophagus Gastroesophageal Junction	2434	96	0.334342	1	SA	0.0394412	non-brain
Esophagus Mucosa	4906	199	0.12088	1	SA	0.0405626	non-brain
Esophagus Muscularis	2638	107	0.219618	1	SA	0.040561	non-brain
Fallopian Tube	457	15	0.746301	1	SA	0.0328228	non-brain
Heart Atrial Appendage	8002	354	2.77788e-05	0.00150005	SA	0.0442389	non-brain
Heart Left Ventricle	8983	442	4.34726e-16	2.34752e-14	SA	0.0492041	non-brain
Kidney Cortex	6031	272	0.000166962	0.00901593	SA	0.0451003	non-brain
Kidney Medulla	93	4	0.467775	1	SA	0.0430108	non-brain
Liver	8356	395	3.15506e-10	1.70373e-08	SA	0.0472714	non-brain
Lung	3891	131	0.940955	1	SA	0.0336674	non-brain
Minor Salivary Gland	2966	126	0.0778353	1	SA	0.0424815	non-brain
Muscle Skeletal	7033	313	9.28753e-05	0.00501526	SA	0.0445045	non-brain
Nerve Tibial	4977	207	0.0523227	1	SA	0.0415913	non-brain
Ovary	5141	201	0.285705	1	SA	0.0390975	non-brain
Pancreas	9289	444	1.33997e-13	7.23582e-12	SA	0.0477985	non-brain
Pituitary	5035	190	0.514978	1	SA	0.0377358	non-brain
Prostate	2735	106	0.397207	1	SA	0.0387569	non-brain
Skin Not Sun Exposed Suprapubic	4398	178	0.147209	1	SA	0.0404729	non-brain
Skin Sun Exposed Lower Leg	4319	184	0.0314445	1	SA	0.0426025	non-brain
Small Intestine Terminal Ileum	3142	103	0.952918	1	SA	0.0327817	non-brain
Spleen	4638	193	0.0602733	1	SA	0.0416128	non-brain
Stomach	3087	131	0.0746758	1	SA	0.042436	non-brain
Testis	8608	288	0.998255	1	SA	0.0334572	non-brain
Thyroid	4735	197	0.0579743	1	SA	0.0416051	non-brain
Uterus	4817	211	0.00615391	0.332311	SA	0.0438032	non-brain
Vagina	2626	110	0.125319	1	SA	0.0418888	non-brain
Whole Blood	7672	354	2.62358e-07	1.41674e-05	SA	0.0461418	non-brain
